# Single-cell transcriptomics reveals a differential response of human bronchial epithelial cell-types to cadmium chloride

**DOI:** 10.64898/2026.02.23.707356

**Authors:** Fadi Abou Choucha, Rafaël Lopes Goncalves, Thomas Hermet, Jessica Mille, Laetitia Guardini, Mariem Benkhedher, Caroline Lacoux, Marine Gautier-Isola, Baharia Mograbi, Jérémie Roux, Françoise Cottrez, Bernard Mari, Hervé Groux, Claude Pasquier, Roger Rezzonico, Georges Vassaux

## Abstract

Exposure of cells or tissues to chemical compounds can be analyzed through transcriptomic signatures, which can be used to classify chemical agents. This information can also enrich Adverse Outcome Pathways (AOP). Transcriptional signatures have generally been obtained using “bulk” analysis, by which the global gene expression pattern of an entire tissue is determined. Although this approach has been useful in toxicology, some information is lost, especially when tissues containing multiple cell types are considered. With the advent of single-cell transcriptomics (scRNA-seq), it is now possible to obtain higher resolution, cell type–specific responses in complex tissues. The aim of the present study was to evaluate the added value of scRNA-seq in analysis of the acute response of human bronchial epithelial cells grown at the air/liquid interface (ALI) to a known toxic compound, CdCl_2,_ with well described transcriptional signatures of exposure. Fully differentiated mucocilliary epithelia obtained from three independent donors were exposed to 10 µM CdCl_2_ and scRNA-seq analysis was performed on a total of 18255 cells to obtain cell type–specific signatures. Our results show that the contribution of each cell type to the overall transcriptomic bulk response varies. For example, the classical heavy metal detoxification response was only detected in multiciliated and secreting cells, while absent in basal cells. The data demonstrate that scRNA-seq provides high-resolution transcriptional signatures with unexpected features. This added information is likely to have implications for the refinement of AOPs and could serve as a basis for a new generation of tests in predictive toxicology.
