## Supplementary material for "Single-cell transcriptomics reveals a differential response of human bronchial epithelial cell-types to cadmium chloride": Suppl Table 1

### Sheet: Supplemental Table 1 Bulk as ps
gene	baseMean	log2FoldChange	lfcSE	stat	pvalue	padj
ABCC3	345.661423457165	1.31726820087448	0.178049229043997	7.39833701020396	1.37900514520252e-13	1.99253256768467e-10
ABI3BP	218.955142600211	-0.884904985232827	0.205978664485027	-4.29610021720066	1.73829021475862e-05	0.0032771883166478
ABTB2	350.101107408655	0.98346019128085	0.21117758238613	4.65702931233786	3.2080478371397e-06	0.0009019116945642
ABTB3	706.028768048022	0.518723743980361	0.144248701511207	3.59603752786682	0.0003231012085392	0.0284488838837477
ACKR3	920.307681760068	-0.424631429156017	0.124710787077921	-3.40492942996744	0.0006618115403116	0.0463123577881829
ADAM8	128.817381460999	0.976916576090711	0.25651848443375	3.80836717575032	0.0001398874529408	0.015567336342895
ADAMTS1	53.1407621433194	1.3951206021614	0.41046027933656	3.3989174407238	0.0006765313473158	0.0466648812817456
ADAMTS9-AS2	188.681994144332	0.832916892576115	0.230813268658818	3.60861789885793	0.0003078326125663	0.0273048471385201
ADAMTSL3	247.793664127224	0.740680229411831	0.192911838604836	3.83947524821975	0.000123297558464	0.0145367098731947
ADARB2	1035.07853454663	-0.47688129070485	0.140336645790082	-3.39812376175912	0.0006784971818188	0.0466648812817456
AKAP12	921.405682893354	0.948440305983952	0.119897853077721	7.91040274398534	2.56557538388645e-15	6.85222425446341e-12
AKT3	194.022541660874	1.30666417396187	0.237603701038506	5.49934267964166	3.81209648118516e-08	1.85117715487855e-05
ALDH1A3	1494.69434877684	0.345477791327519	0.100095225517628	3.45149121290181	0.0005574979097126	0.0414476788904479
AMD1	610.845567208835	0.456821696230893	0.131909197398892	3.46315272353201	0.0005338852706645	0.0409354615425807
ANXA1	2177.3675543693	0.379311479531751	0.0902365617300601	4.20352318682587	2.62792218357494e-05	0.0046277420870097
ANXA5	750.878705318697	0.470705853407708	0.126363660926392	3.72500962663543	0.0001953077686063	0.0195267207615217
ATF3	354.247330537693	1.16031727750727	0.201003186118898	5.77263126973973	7.8043101144907e-09	5.00256278338854e-06
ATP10B	359.697779237245	-0.628004432639669	0.167633536790823	-3.74629352015227	0.0001794665912277	0.0186750137949692
ATP13A4	391.152314978093	-0.824497709958329	0.178529199252751	-4.61827932578724	3.86935172176291e-06	0.0010334393556875
ATP2B1	569.043369862799	0.552280488579774	0.13826915819174	3.99424206961554	6.49015301935321e-05	0.0088892907807807
B4GALNT3	520.211292960533	0.565072088144284	0.141301875981881	3.99904165615424	6.35994866531604e-05	0.0087860497725594
BACH2	569.909699880823	1.17229309229674	0.137695518682385	8.51366190791445	1.6852491147691702e-17	5.40122341283518e-14
BCOR	450.07324537399	0.58677172874399	0.149405387358946	3.92737999021597	8.5876246920093e-05	0.0110981198136652
BMAL2	1214.57530122313	0.419633349220074	0.10245525914332	4.09577168345323	4.20764457089552e-05	0.0065463596357864
BRIP1	265.631715355744	-0.862400535540913	0.186153070952869	-4.63274944177128	3.608411581794e-06	0.0009800812813262
CAPN3	434.628274269503	-0.507321246125377	0.148608588343744	-3.41380839276866	0.0006406161147085	0.0452241111815145
CAVIN2	109.992987403023	-1.19307748694877	0.274411762407604	-4.34776365444788	1.37532692207291e-05	0.0027209399908911
CCND1	745.003593981927	0.468335762744787	0.130391704687687	3.59176041042288	0.0003284517480412	0.0286056481650063
CDH11	237.197588082503	1.1430516411624	0.222516409050658	5.13693190555745	2.79260085661748e-07	0.0001147472531469
CHI3L1	78.3803984452161	1.46642765978816	0.379042928774513	3.86876405933566	0.0001093884283693	0.013381294386404
CHODL	649.625620820219	-0.571518609618233	0.127484496805926	-4.48304400878073	7.35857460983011e-06	0.0016608613820074
CHRM3	331.865734112478	0.627005761542759	0.181525115782445	3.45409922390142	0.0005521341912734	0.0413455626876507
CHST11	742.835357046506	0.450568013977444	0.129704293966904	3.47380954166725	0.0005131251198019	0.0397238166416731
CITED2	318.086926204836	-0.620038820749459	0.175319048205878	-3.53663122800749	0.000405265109428	0.0324718668929201
CNKSR3	536.651178471527	0.805412596169569	0.138352580397275	5.82144976159354	5.83393423199098e-09	3.89536650281898e-06
COL7A1	564.036460739958	-0.493343270935537	0.146395542030196	-3.36993370217365	0.0007518627075616	0.0499761833475654
CPA6	148.845196759676	1.04101104094884	0.30831099469892	3.37649665061552	0.0007341526589103	0.0492250893683618
CSRP1	198.970660970791	0.793546726236752	0.224201082484028	3.5394419930746	0.0004009738815906	0.0322894796607544
CXCL1	512.121107519464	-0.52990540176461	0.148149444974466	-3.57683015185066	0.000347785986907	0.0293330023167623
D2HGDH	326.192353530755	-0.689639641999782	0.194601241206312	-3.5438604488069	0.0003943138989103	0.031913536515346
DAPK1	596.514371323942	-0.523108123022311	0.138807309671782	-3.76859204503877	0.0001641709472233	0.0171950289493787
DENND5B	227.646180976799	0.713508288157148	0.199431425411242	3.5777124226327	0.0003466145008035	0.0293330023167623
DNER	306.641308431447	1.09397237507886	0.177422173840609	6.16592814414308	7.007090100197201e-10	5.10402812980273e-07
DOC2B	233.806077782523	0.823999608610009	0.199468482032916	4.13097648416473	3.61225536577291e-05	0.005967669302733
DTX2P1	627.58659114564	-0.687777220592263	0.134048343931715	-5.13081475249422	2.88490720841517e-07	0.0001155765950371
EFHD2	345.631562725236	0.775280337895862	0.164051250631922	4.72584228958632	2.29163459983426e-06	0.0007200675384773
ELMOD1	62.7449334107734	1.36506842930627	0.377934645303384	3.61191662704136	0.0003039422921525	0.0272104761549958
EMP1	458.92687090029	0.711808121649502	0.153079491608732	4.64992478201371	3.32056108619524e-06	0.0009174481276944
ENSG00000224905	245.963295836095	-0.740558944840044	0.187764065637468	-3.94409304211543	8.01025559186398e-05	0.0105216676934115
ENSG00000227681	41.5285432473076	1.78692306900394	0.478938400934507	3.73100813281476	0.0001907150661184	0.0193430945224611
ENSG00000230490	130.806656357352	-1.03877483382297	0.258105118685072	-4.0246192679752	5.70675665161778e-05	0.008092988968334
ENSG00000233539	391.247889843162	-1.06897586468327	0.186553289564606	-5.73013677313402	1.00349688191117e-08	6.18501443562559e-06
ENSG00000251600	401.782515026628	-0.578145015049822	0.157959879943562	-3.6600750472613	0.0002521413902528	0.0243407577036232
ENSG00000254951	303.079209434642	-0.683345073702381	0.183721356023031	-3.71946456576729	0.0001996455520625	0.0197488887148264
ENSG00000259827	25.1561327907375	2.23623989584271	0.660052804698989	3.3879712046107	0.0007041165612359	0.0476095691721787
ENSG00000271758	104.111903138286	-1.12348049798523	0.325582881252896	-3.45067435260076	0.0005591878460433	0.0414476788904479
ENSG00000286076	29.8232874658286	1.97984765774031	0.554163355110556	3.57267877690204	0.0003533480952595	0.0294916834715349
ENSG00000289942	51.2378539426927	1.52454910024168	0.44266440096476	3.4440291492133	0.0005731139102166	0.0419367598685924
ENSG00000291144	43.6205497298431	-1.67387987919189	0.475384568833327	-3.52110688678826	0.0004297493510702	0.0342623549796025
ENTREP1	354.904397852649	1.3411085849225	0.190877827831702	7.0260050638514	2.1253075000467298e-12	2.12862829301556e-09
EPAS1	1549.13018619666	-0.379716557227266	0.0991686851744687	-3.82899658858264	0.0001286667902666	0.014941197927708
ETS1	756.237330058221	0.558834497337857	0.123133620867973	4.53843956994534	5.66720310627371e-06	0.0013554765638512
FERMT1	372.35527428024	0.905106711653068	0.212067736554623	4.26800760152375	1.97226608672796e-05	0.003675065586025
FGFR1	155.435301636271	1.17422715914742	0.250636097310852	4.68498820300048	2.79976057946245e-06	0.0008182899129974
FOSL1	150.099466501372	1.11089008981048	0.25278511806844	4.39460241290673	1.10975676290077e-05	0.0023399805428269
FSCN1	209.208374824079	0.928651640802119	0.206840313690536	4.48970330895707	7.13224448901379e-06	0.0016327745419492
FYB1	342.126795212037	-1.17888825854409	0.165696420879233	-7.11474787619777	1.12117598332179e-12	1.28334608090941e-09
FYN	197.704511912284	0.737500123740642	0.214023566160968	3.44588279211255	0.0005691971787363	0.0418412146295887
GAB2	316.786826867814	0.699590237143545	0.171594358987538	4.07700020718253	4.56204521452453e-05	0.0068324088376407
GALNT18	1615.1118228535	0.48974771594558	0.100303834770428	4.88264199535841	1.04673811337548e-06	0.0003658519742328
GAS1RR	94.5684817276664	-1.41236888071542	0.326630933765729	-4.32405119880171	1.53189719712715e-05	0.0029937381199954
GCLM	661.710525849545	0.49190859035202	0.127772141225517	3.8498892296389	0.0001181712555868	0.0142383035396935
GHR	445.478057633504	-1.3345110869396	0.189503294754279	-7.04215242626788	1.89292581964169e-12	2.02227575065054e-09
GJB2	387.437619014947	1.14239710456978	0.183067512690113	6.24030494423972	4.36718667279319e-10	3.33257935388147e-07
GNAL	481.154179337608	0.528844686808497	0.14793799346095	3.57477260868818	0.0003505324141462	0.0294098530716983
GPAT3	54.7631184901408	1.79495983466549	0.411658721099793	4.36031047725662	1.2987803008253e-05	0.0026345511798386
GPNMB	491.780219129736	-0.539907521257981	0.155775815530472	-3.46592646245762	0.0005284077839855	0.0407102631652362
GRB10	1345.99083843339	0.455904948174745	0.0999467398925351	4.56147893032773	5.07945739168312e-06	0.0012718485109644
HCCS-DT	419.685940654713	-0.593055954263995	0.149785479756423	-3.9593687934799	7.51481161315622e-05	0.0099524674463494
HERC6	1025.69342432474	-0.410244413178723	0.120093337421021	-3.41604640181242	0.0006353741926408	0.0450525284826058
HMGA1	346.408034042433	0.62172154232491	0.174426537193846	3.56437473521572	0.0003647245788681	0.0299728788531349
HMGA2	443.479520544768	0.683840933906023	0.163925527028724	4.17165615570171	3.02393714802465e-05	0.0051551694464994
HMGCS1	856.44202929422	0.413552746345113	0.120435186834789	3.43381994260877	0.0005951393876224	0.0433504940302293
HMOX1	75.9462110097884	1.25161046371368	0.343238655616193	3.64647292265711	0.0002658644786645	0.0250483124756991
HRH1	516.532470982508	0.694845986940484	0.142493963137798	4.87631876915751	1.08083896495011e-06	0.0003685200939005
HSPH1	852.81943071941	0.414825622393048	0.119873968840617	3.46051462552804	0.0005391439458071	0.0411418177693281
IFI44L	1492.62614992413	-0.459330340777773	0.115440890006329	-3.97892237969224	6.9228335921543e-05	0.0092787772201111
IFIT1	436.579468446567	-0.721160175316737	0.17565787045103	-4.10548171547932	4.03473198933796e-05	0.0064016415969446
IFIT2	473.048619810098	-0.618943997918183	0.171541180345928	-3.60813652249581	0.0003084042016893	0.0273048471385201
IFIT3	625.95168019168	-0.6259972202683	0.151748498953147	-4.12522841798638	3.70366992471101e-05	0.0060029392577282
IGFBP7	512.425520855716	0.616452421659129	0.142706153887652	4.31973257540417	1.56218393134657e-05	0.0030161442770878
IL17RD	201.100327915319	1.01989414083331	0.22333036356069	4.56675090915772	4.95342039952367e-06	0.0012599771730534
IL1RL1	25.3789476025799	4.64242464306934	0.824399371076568	5.63128115564533	1.78875847960053e-08	1.02374480841423e-05
IL1RN	535.183410582538	0.691061173530846	0.150476366827264	4.5924897583694	4.37989011348766e-06	0.0011320603075587
INSIG1	628.822119184406	0.585250730232845	0.139224933040661	4.20363448881618	2.62662967047897e-05	0.0046277420870097
ITGA2	2481.54017070727	0.396216827889948	0.0891276860051494	4.44549663128309	8.76890550763891e-06	0.0018989420372961
ITGA5	334.257332977719	0.615237653980045	0.178346440288193	3.44967722925039	0.000561257180607	0.0414476788904479
ITGB3	27.8009134502662	2.22017318318973	0.605559479156592	3.66631728113963	0.0002460685942095	0.0238984801345933
ITGB5	317.507750081196	0.622754332617287	0.183662181494498	3.39075975004653	0.0006969917141404	0.0473275094029723
KANTR	542.141659374814	-0.529257084021635	0.137851328624693	-3.83933248450991	0.0001233692694386	0.0145367098731947
KCNMB2-AS1	711.029887882596	-0.511713772277192	0.141055009402178	-3.62776036417245	0.0002858904193707	0.0260306475591848
KCNQ5	115.786907556843	1.53106996945389	0.326847829751986	4.68435103459515	2.80848332074019e-06	0.0008182899129974
KIAA1549L	82.5704488026677	1.36742440757977	0.368209190605104	3.71371612243732	0.0002042378877911	0.0200792156555447
KIAA2012	951.010168141439	0.67587427931005	0.115179641772343	5.86800122756016	4.41079988342742e-09	3.07317687530106e-06
KIAA2012-AS1	74.3284235695928	1.65265098332989	0.363987875220921	4.54040119420685	5.61472865120077e-06	0.0013554765638512
KLF12	706.978490284047	0.86419148069951	0.165950246096982	5.20753358928118	1.9136720488513e-07	8.28826880617352e-05
KRT15	672.133356138248	-0.556210967521988	0.155951289088792	-3.56656857902152	0.0003616861900705	0.0299728788531349
KRT17	1350.91480380453	0.489732445030447	0.0994494135830206	4.92443773558924	8.46032612442537e-07	0.0003081289230543
LAMA5	1209.56390099742	-0.519275970108617	0.144958716869871	-3.58223348910276	0.000340669095412	0.0291937018929343
LAMC2	1411.84042886486	0.566958440944764	0.121434881472847	4.66882689774383	3.02924475093642e-06	0.0008668508416742
LDLR	1256.09664556467	0.410443060795289	0.107578233726331	3.81529837940466	0.0001360184767061	0.0154588375121666
LENG8	1185.63409409711	-0.525977250711713	0.137737361810943	-3.81869700273237	0.0001341584232703	0.0154588375121666
LGALS9	269.841305570958	-0.670388937615271	0.180011640019803	-3.72414215848221	0.0001959804759222	0.0195267207615217
LINC01122	49.8101535147345	-1.79447660862403	0.410225439524446	-4.37436695955345	1.21785368039982e-05	0.0025020647728727
LINC01170	368.565599022595	0.62827759674844	0.162136359698077	3.87499508388118	0.0001066268521105	0.0131438100390165
LINC01266	227.835793743391	-0.75653661055341	0.210894629478097	-3.58727300180956	0.0003341544163809	0.028789379153249
LINC01515	489.641840043073	-0.630717634713326	0.145052577246026	-4.34820012638283	1.37259329372111e-05	0.0027209399908911
LINC02147	19.7236396227305	-2.2633286393825	0.665918673059381	-3.39880638724885	0.0006768060926519	0.0466648812817456
LINC02641	114.64942115517	-1.03497441531683	0.27156856548174	-3.81109799464777	0.000138350904749	0.0155040087314902
LINC02798	42.8536011559759	2.74518245883556	0.495134557460836	5.54431601969672	2.95105437132145e-08	1.54503888007084e-05
LOXL2	444.811393495321	0.543378043659882	0.152402920272622	3.56540440752628	0.0003632955626872	0.0299728788531349
LPAR3	631.763684138874	0.563910629048056	0.14175547986025	3.97805170991617	6.94822631147168e-05	0.0092787772201111
LRP8	89.0178614182768	1.36089257542021	0.324552448542173	4.19313606023641	2.75124312668871e-05	0.0047922468592594
LRRC8A	952.484693153595	0.403781901323726	0.112503365682244	3.58906508152097	0.0003318659914565	0.0287467703410334
LRRC8C	532.310920261223	0.778926862558186	0.138956404664901	5.60554847714003	2.075965064068e-08	1.14714966040309e-05
MAFG	335.664475646322	0.628403678845369	0.179885978162639	3.49334442441765	0.0004770108381252	0.0372882862485706
MAMLD1	226.695560981208	0.735213009492069	0.202491694319559	3.63083044942971	0.0002825107379058	0.0260306475591848
MAP3K8	709.582809244441	0.50158542134164	0.129996431176028	3.85845531914984	0.0001141059226069	0.0138526318922458
ME1	482.859022515984	0.627151162929577	0.147947531048273	4.23901067145857	2.24506987416959e-05	0.0040883232651781
MFHAS1	550.366780324134	0.494840373082647	0.14573979347335	3.39536897431608	0.0006853616914096	0.0469355602770922
MGAM	488.407551924277	-0.79602409750611	0.192978955267565	-4.12492697145357	3.70852409681808e-05	0.0060029392577282
MGAM2	86.2643465034275	-1.40574087778897	0.349675017734126	-4.02013528703905	5.81647302381618e-05	0.008176226333917
MGLL	385.983617357247	0.618489782560695	0.182887232756448	3.38180950763436	0.0007201006109259	0.0484857659247381
MICAL2	546.008412704703	0.803362363498301	0.146004593374106	5.50230883106432	3.74849584856893e-08	1.85117715487855e-05
MIR193BHG	203.560736276871	0.990071607683442	0.221629761646189	4.46723219990642	7.92381094353934e-06	0.0017470160915597
MIR4435-2HG	704.965290194891	0.646029232200174	0.134425098213061	4.80586766004242	1.54081799874183e-06	0.0004938321685967
MIR924HG	218.468098665354	-0.772431223848105	0.225326420066771	-3.4280543915765	0.000607923646699	0.0438827767493343
MOV10	550.56124556064	-0.53420366143478	0.158569552187209	-3.36889178323525	0.0007547105379164	0.0499761833475654
MSN	494.994966664718	0.723083099328455	0.146259707315237	4.94382979838716	7.66025878605214e-07	0.0002854782489453
MT1A	35.6054937011164	6.65423563012558	0.891682940723958	7.46255796339784	8.48586636445352e-14	1.35986008490368e-10
MT1E	372.579851181794	2.60986207373072	0.233140287529475	11.1943847259807	4.3440742938178197e-29	2.3204596852810204e-25
MT1F	17.9727825706678	3.63185420586375	0.807956824575207	4.49510926251937	6.95342331080297e-06	0.0016149073703712
MT1G	108.926835776126	5.97117275080145	0.529555936328637	11.2758111866313	1.7277870342487e-29	1.38438936119177e-25
MT1M	35.1554521472755	5.79828874724366	0.784839724532534	7.38786349110607	1.49206806940505e-13	1.99253256768467e-10
MT2A	1072.6608174888	1.55110931211788	0.344192369184753	4.50651859537679	6.5899912660952e-06	0.0015530089711643
MTHFD1L	763.866445853799	0.525065755368634	0.121836541925609	4.30959174538314	1.63556196822974e-05	0.0031202238739144
MUC1	1199.96053961731	-0.356959406236397	0.104444336995461	-3.41769995870539	0.0006315268501879	0.0449787456633845
MYO3B	49.6756848358305	-1.4741708226127	0.434646165358	-3.39165726079393	0.0006947128285867	0.0473275094029723
MYO5B	2185.15914679658	0.397899296911747	0.0983662828668048	4.04507810313959	5.23056831219348e-05	0.0075513384867477
NCKAP5	290.26456654987	-0.790901752325497	0.178212004372829	-4.4379824754728	9.08060102948195e-06	0.0019402217532993
NEB	328.969490717005	-0.90682537716264	0.168212685735047	-5.39094523816704	7.00880325982979e-08	3.30341388937566e-05
NNMT	165.827987352285	-1.55346979994073	0.291579501395182	-5.32777438917177	9.94235129076015e-08	4.42572720651198e-05
NPL	244.143364333668	0.672426408367446	0.19600705128699	3.43062356151101	0.0006021956443385	0.043665996382467
NPSR1-AS1	43.9090668108216	-1.67229733013129	0.449073421936988	-3.72388399856348	0.0001961810947023	0.0195267207615217
NR2F2-AS1	828.756936443594	-0.616772135272423	0.151078486470808	-4.08246170371582	4.45611568434027e-05	0.0068008813182431
NRCAM	327.360998929884	1.38815478732198	0.198679027661991	6.98692158733341	2.8098317489886398e-12	2.6486796339731104e-09
OAS1	463.980799751921	-0.571634836707682	0.156447418682795	-3.65384639465801	0.000258340855912	0.0246423346189947
OAS3	844.39319382715	-0.46857600163262	0.119963397331202	-3.90599142785985	9.38398384065412e-05	0.0117483078942564
P3H2	293.059571761504	0.929784094592285	0.183196614625713	5.07533447870702	3.86814954574535e-07	0.0001511880401721
PBX1	1377.06303572056	-0.512398652708156	0.111282808956754	-4.60447267203041	4.1351231070318e-06	0.0010863171768882
PDE10A	282.154863762855	0.970648402134403	0.213219498127855	4.55234352700879	5.30516159375314e-06	0.0013079263775368
PENK-AS1	45.0325102973971	4.35995138024897	0.575497429465939	7.57597020771231	3.56453608668591e-14	7.140211348642709e-11
PITPNM2	151.017961378584	0.844816958129523	0.240934041427802	3.50642421935499	0.0004541707407569	0.0357838814759837
PLAT	91.6468102257624	1.06222064643422	0.303004448507069	3.50562723309138	0.0004555327189454	0.0357838814759837
PLAUR	315.777883210097	1.10653636624343	0.207676050875009	5.32818474533398	9.91991955702638e-08	4.42572720651198e-05
PLXDC2	584.661753723206	-0.559641250359441	0.140635998676654	-3.97935987674216	6.91010734131696e-05	0.0092787772201111
PLXNB2	1649.40240720394	-0.441747219619586	0.122916566458194	-3.59387861496953	0.0003257916607325	0.0285290238428344
POLR3G	103.532658288911	1.50473668387446	0.298147381023342	5.04695590050029	4.48904913196225e-07	0.0001712786008087
PPARGC1A	538.82160350786	-0.641675051037831	0.169278976370862	-3.79063640857579	0.0001502617817944	0.0162698990084872
PPP2R2C	86.3985424765567	1.95270499134934	0.352340964382046	5.54208902383547	2.98884276331956e-08	1.54503888007084e-05
PRAG1	369.973186977715	0.615216105127542	0.164521642729066	3.73942354891677	0.0001844427308943	0.0189467612986011
PRKD1	390.137038410408	0.649287941595455	0.156939889962414	4.13717597069142	3.51606461349518e-05	0.0058692641074229
PROM2	393.993533180915	-0.550344464629147	0.15910307113856	-3.45904362933297	0.0005420970856713	0.0411711175255133
PRRX2	145.069673795282	0.916709087638247	0.25608932367561	3.57964586137705	0.0003440601612078	0.0293274685284878
PTCHD4	784.950099686425	-0.569555988587626	0.148190064312899	-3.8434154896176	0.0001213337934538	0.0145102540305853
PTPRQ	147.746327657501	-1.03680520009064	0.255519617456331	-4.05763444079917	4.95722813932906e-05	0.0072217800847952
RARB	961.951981325205	-0.456673715707963	0.131307639847824	-3.47789143295253	0.0005053745702881	0.039313725674115
RASAL2	2141.15988632123	0.33832278962513	0.0894136232465053	3.78379465389077	0.0001544552722941	0.0166114398729967
RNF217-AS1	303.752642709173	-0.646270016235874	0.176095413593156	-3.66999913881341	0.000242551285724	0.023700514351995
RPS10P7	79.2059665465532	1.20525906036184	0.33337552833291	3.61531953586667	0.0002999773846444	0.0270063909490278
RPSAP52	89.3328270221546	2.23768604188123	0.342381983722824	6.53564190951341	6.33372935545653e-11	5.34200068006268e-08
S100A16	258.227760263341	0.819071631181567	0.187030581629254	4.37934600879974	1.19036001897824e-05	0.002477340169367
S100A2	911.916301294635	0.538971294260398	0.141416906038039	3.81122250062114	0.0001382812294118	0.0155040087314902
SAMD12-AS1	637.88072256385	-0.517839666760875	0.132036117995172	-3.92195464865007	8.78335267459257e-05	0.0112602581288277
SAMD5	106.078690035542	1.86955641245669	0.296859893964473	6.29777363149105	3.01951029934624e-10	2.41938262735118e-07
SDC4	1405.6747506748	0.358023013099412	0.105305026610144	3.39986631810911	0.0006741880570117	0.0466648812817456
SDCBP2	298.836380526179	0.639950678085959	0.187012646884846	3.4219647106541	0.0006217038219198	0.0444768024386823
SEMA3A	552.039514579704	0.503912719813424	0.139190702675553	3.62030444654066	0.0002942565762385	0.0266410261820518
SERPINB1	855.622513793541	0.512395859158914	0.125084684562844	4.09639166417275	4.19639730658394e-05	0.0065463596357864
SERPINB2	206.35717680203	1.06376763197751	0.260811376452837	4.07868570169475	4.52910173400419e-05	0.0068324088376407
SERPINE1	222.253970094344	0.891812746492238	0.235044492869267	3.79422949078951	0.0001481026468004	0.0161452035032487
SGMS2	945.247193702379	0.382729693189447	0.111809760556771	3.42304367063836	0.0006192412788648	0.0444768024386823
SHISA9	134.754218912233	1.83000107839595	0.274426181067659	6.66846388808935	2.5849463504947e-11	2.3013202925932e-08
SKIL	876.252332106499	0.556970439571341	0.135663018965956	4.10554360220386	4.03365187443144e-05	0.0064016415969446
SLC2A14	46.6081962826796	3.72453269215072	0.514923226296099	7.23318060236224	4.71811280779832e-13	5.81598136499754e-10
SLC2A9	485.075507031421	-0.537799152677203	0.15104743673961	-3.56046527028666	0.0003701982731023	0.0302674863595191
SLC30A1	331.508842227457	2.3712518422205	0.203226232538536	11.6680401570248	1.85650837867564e-31	2.97505467682772e-27
SLC9A7	497.968155358662	0.566927604783321	0.14462612983737	3.91995281503297	8.85663071639202e-05	0.0112640878754113
SLC9A9	317.853528900447	-1.2948726989631	0.170813569908226	-7.58061961739224	3.43908522439469e-14	7.140211348642709e-11
SMAD7	99.0663713102513	1.24073219001915	0.304634729729036	4.07285207147179	4.6440922582688e-05	0.0068908868924775
SRGAP3	2077.18481519118	-0.445067461647153	0.119097200464185	-3.73701027322632	0.0001862213179673	0.0190076217861537
ST6GALNAC1	804.968088320929	-0.460736316489059	0.121229451837358	-3.80053121998097	0.0001443862246398	0.0159571672403666
ST8SIA5	93.8113520508017	-1.05609579264551	0.305498675449336	-3.45695702638374	0.0005463119615392	0.0412955150172984
STC1	502.612663288988	-0.735614192759646	0.141977344975929	-5.18120826167277	2.20453181464846e-07	9.29674271835306e-05
STK10	563.870588296608	0.55929956832133	0.138806242948005	4.02935456246616	5.59302059847639e-05	0.0080025138473735
STK33	1300.44687952425	0.509101999098044	0.10546842134718	4.82705621829863	1.38566015610757e-06	0.000454644110876
STX1A	232.450239965403	0.743339077665754	0.197222877888424	3.76903068053943	0.0001638827447511	0.0171950289493787
SUSD5	96.6921687713922	4.5102811921462	0.442337033167859	10.1964810855767	2.0558669310015e-24	8.236316892324741e-21
SYNPO2	153.822346417497	-1.09664052506082	0.233125755915695	-4.70407279004123	2.55022257764464e-06	0.000771081449184
TBX1	279.552933556382	0.86703486742479	0.18412588605025	4.7089243453154	2.49027473507486e-06	0.0007674356274918
TENM2	277.017151478418	-0.864361124775231	0.193529486219122	-4.46630196597827	7.95832603331438e-06	0.0017470160915597
TFPI2	128.91349614759	1.09687331392353	0.287489615691344	3.81534933456923	0.000135990410619	0.0154588375121666
TG	170.789344003064	-0.873578275341362	0.245862183293946	-3.55312176780329	0.0003806882051313	0.030967149681368
THBS1	213.124415146512	0.881342821955676	0.224986827422119	3.9173085467004	8.9543109764728e-05	0.0112986482990533
THOC3	379.260581881685	-0.777842654744116	0.207871066770445	-3.74194767376211	0.0001825995416415	0.0188784364826165
THSD4	1165.41809414272	0.603101026469432	0.106093159199976	5.68463632356014	1.31091319157778e-08	7.7805125537163e-06
TIAM1	456.606707812556	0.516093710083235	0.146681284120354	3.51847008415724	0.0004340427503537	0.0344333419525716
TLR3	205.170592481967	-0.779237181264573	0.206121193512795	-3.78048063852397	0.000156525892095	0.0166114398729967
TMCC3	363.234026292862	0.764985174845667	0.201434337136008	3.79769003498718	0.000146050798051	0.0160305756079972
TMEM50B	557.032820805478	0.51693985264777	0.141817680823315	3.645101581458	0.0002672862048888	0.0250483124756991
TNFRSF12A	206.426123237936	0.871775101707041	0.208294834652906	4.18529390399781	2.8479736752624e-05	0.0049073954995784
TNFRSF6B	33.6034883654829	1.93314547905104	0.532678041487728	3.62910675584058	0.0002844036166771	0.0260306475591848
TNFSF10	773.498530629669	-0.521649863984808	0.128439803201415	-4.0614346252678	4.87720764952873e-05	0.0071703901452933
TPM4	1481.96447001401	0.413113114512243	0.101132418408708	4.08487328803629	4.41008760049785e-05	0.0067953513267286
TPRXL	103.288833339696	1.21053245297782	0.315681358323457	3.83466562424467	0.0001257352251181	0.0147073502373604
TRANK1	689.539776077375	-0.492695227520728	0.135648747108264	-3.63213990563067	0.0002810806521136	0.0260306475591848
TRPV3	38.8712954475183	1.92116488615093	0.525715657230556	3.6543801953161	0.0002578040081504	0.0246423346189947
TSPAN19	296.811796408747	0.610387205062403	0.180907504799726	3.37402920756733	0.0007407650746445	0.049461501338247
TUBB6	533.721738382329	0.474652895501908	0.137381645321267	3.45499498416935	0.0005503030599507	0.0413455626876507
TXNIP	1368.72293962267	-0.417657322844989	0.114384097214656	-3.65135830080647	0.0002608570111827	0.0247351100840466
TXNRD1	1767.13909320452	0.418739135906006	0.10091814243498	4.14929492163209	3.33500913773154e-05	0.0056256338349629
UBA7	248.144004394794	-0.972903265158192	0.23074762847178	-4.21630883750198	2.48333609419574e-05	0.0044714001021895
UPP1	606.843284546057	0.689822804514832	0.141299390725236	4.88199418960149	1.05018351417868e-06	0.0003658519742328
VAV3	617.824696084317	-0.556116925227745	0.153231867290521	-3.62925111506584	0.0002842446334229	0.0260306475591848
VTCN1	622.887904616108	-0.522925154103842	0.134401485810743	-3.89076914551522	9.99269693641568e-05	0.0124134084035706
WIPF3	254.167449688246	1.82705222138929	0.242639911356157	7.5298915630886	5.0782477998891304e-14	9.042102332580359e-11
XYLB	200.976022645136	-0.975508103944225	0.286452886805245	-3.40547485774671	0.0006604909506353	0.0463123577881829
ZBTB2	97.4581917656085	1.27133240583676	0.299417734629904	4.2460157124901	2.17605377398952e-05	0.0040081910032393
ZC3H12A	376.645694272625	-0.616508390486597	0.163063184401396	-3.78079449846263	0.0001563286758928	0.0166114398729967
ZEB1	431.685022482477	0.605688725317173	0.151156771823436	4.00702342350013	6.14887671004562e-05	0.0085683260242157
ZFPM2-AS1	252.279740132922	0.778883484152439	0.197763779149425	3.93845368197548	8.20084208471797e-05	0.0106844304396427
ZFYVE28	581.098453090059	0.651062962766722	0.134895963665932	4.82640803381685	1.39017544043231e-06	0.000454644110876
