## Supplementary material for "Single-cell transcriptomics reveals a differential response of human bronchial epithelial cell-types to cadmium chloride": Suppl Table 2

### Sheet: pseudobulk_Basal
gene	baseMean	log2FoldChange	lfcSE	stat	pvalue	padj	pvals	cluster
ABCA6	23.8083	-1.73868	0.410596	4.76797	1.86095e-06	0.00022958	3.63907	Basal
ABCA9	20.3757	-1.3265	0.501272	3.4972	0.000470178	0.0160826	1.79364	Basal
ABCC3	206.372	1.18067	0.352087	-4.11814	3.81946e-05	0.00253721	2.59564	Basal
ABTB3	324.825	0.605849	0.172375	-4.11539	3.86533e-05	0.00255365	2.59284	Basal
ACER3	204.733	0.577999	0.189955	-3.70582	0.000210711	0.00941417	2.02622	Basal
ACP2	32.5015	-1.05813	0.385591	3.59757	0.000321209	0.0125272	1.90215	Basal
ACTR3C	149.92	-0.684955	0.164537	4.71877	2.37279e-06	0.000268103	3.5717	Basal
ADAMTS1	43.1687	1.0497	0.472789	-3.22037	0.00128026	0.0337956	1.47114	Basal
ADAMTS9-AS2	107.858	1.01565	0.487176	-3.11255	0.00185482	0.0423443	1.37321	Basal
ADAMTSL3	72.9021	0.87954	0.371598	-3.27533	0.00105538	0.0296733	1.52763	Basal
ADCY2	34.6767	1.66583	0.386978	-4.85687	1.19255e-06	0.000155032	3.80958	Basal
ADGRG1	222.071	-0.405076	0.160799	3.24465	0.00117596	0.0317351	1.49846	Basal
ADH7	105.249	-0.684522	0.297352	3.2271	0.00125052	0.0333317	1.47714	Basal
ADHFE1	53.284	-1.10743	0.287718	4.47382	7.68347e-06	0.000714563	3.14596	Basal
AEBP2	703.073	-0.310429	0.119682	3.18044	0.00147054	0.0370625	1.43106	Basal
AGPAT1	37.1867	-0.509191	0.19925	3.32944	0.000870201	0.0255979	1.5918	Basal
AGPAT5	114.087	0.616311	0.11034	-5.94927	2.69336e-09	7.94213e-07	6.10006	Basal
AJAP1	23.772	1.98079	0.698709	-3.64286	0.000269629	0.0112407	1.94921	Basal
AKAP12	426.234	1.37269	0.256529	-5.82244	5.79953e-09	1.55814e-06	5.80739	Basal
AKAP6	58.4879	-0.938356	0.225699	4.72676	2.28134e-06	0.000260202	3.58469	Basal
AKT3	126.608	1.73981	0.353336	-5.38478	7.25314e-08	1.46151e-05	4.8352	Basal
ALDH1A3	361.644	0.548688	0.217133	-3.31822	0.000905945	0.0262659	1.58061	Basal
ALPK1	386.067	-0.407603	0.135316	3.63618	0.000276711	0.0113405	1.94537	Basal
AMD1	149.036	0.667563	0.0972528	-7.16933	7.53634e-13	5.06191e-10	9.29569	Basal
AMOT	44.1324	-1.0939	0.372151	3.76364	0.000167456	0.00783424	2.106	Basal
ANK3	862.073	-0.331537	0.114835	3.44596	0.000569033	0.0185936	1.73064	Basal
ANKRD27	148.198	0.276963	0.101056	-3.25363	0.00113942	0.0310961	1.50729	Basal
ANXA5	246.007	0.804379	0.274187	-3.67827	0.000234823	0.0101705	1.99266	Basal
APBB2	342.797	0.65989	0.198674	-3.93261	8.40302e-05	0.0047696	2.32152	Basal
APLF	184.604	-0.285169	0.109067	3.16358	0.00155842	0.0385304	1.4142	Basal
ARFGEF3	446.953	0.263422	0.0612522	-4.6157	3.91777e-06	0.000408326	3.38899	Basal
ARHGAP29	275.272	0.426005	0.0828232	-5.50037	3.79006e-08	8.18246e-06	5.08712	Basal
ARHGAP31	81.7421	1.09534	0.373618	-3.6522	0.000260008	0.0109149	1.96198	Basal
ARHGAP8	180.956	0.301979	0.104085	-3.42902	0.000605769	0.0194781	1.71045	Basal
ARL13B	112.994	0.416933	0.154464	-3.35554	0.000792088	0.0237038	1.62518	Basal
ARL5A	239.25	-0.408941	0.0798987	5.48174	4.21172e-08	8.93328e-06	5.04899	Basal
ASIC2	23.6067	1.56005	0.44573	-4.1049	4.04496e-05	0.00261589	2.58238	Basal
ATF6B	103.845	-0.476994	0.147268	3.84083	0.000122618	0.00626083	2.20337	Basal
ATF7IP	319.152	-0.457881	0.109243	4.66157	3.13809e-06	0.000329908	3.48161	Basal
ATP10B	61.3944	-1.00966	0.32322	3.86536	0.000110927	0.00580932	2.23587	Basal
ATP13A1	50.0041	-0.623893	0.307353	3.04532	0.00232434	0.0495614	1.30486	Basal
ATP13A4	95.9748	-1.34786	0.384559	4.22641	2.37452e-05	0.00176117	2.7542	Basal
ATP2B1	179.818	0.643858	0.152894	-4.70725	2.51085e-06	0.000281076	3.55118	Basal
B4GALNT3	86.161	0.827502	0.298107	-3.56821	0.000359427	0.0133707	1.87385	Basal
BAG5	101.949	0.48824	0.136685	-4.10586	4.02816e-05	0.00261589	2.58238	Basal
BBOX1	29.9342	-1.76036	0.586383	3.82117	0.000132822	0.00666314	2.17632	Basal
BBOX1-AS1	42.0623	-0.844139	0.301563	3.59227	0.000327815	0.012643	1.89815	Basal
BCAS3	426.443	-0.358193	0.142999	3.17832	0.00148133	0.0371561	1.42997	Basal
BCL7C	127.878	0.75649	0.107597	-7.32479	2.39278e-13	1.92858e-10	9.71476	Basal
BCOR	139.179	0.447468	0.154743	-3.52645	0.000421169	0.0149031	1.82672	Basal
BCORL1	102.846	0.7083	0.11313	-6.60388	4.00535e-11	1.93699e-08	7.71287	Basal
BICD1	279.444	0.378185	0.151118	-3.19756	0.00138594	0.0355754	1.44885	Basal
BRINP1	81.9605	-0.527134	0.226753	3.17646	0.00149082	0.037203	1.42942	Basal
BZW1	395.478	0.457198	0.140251	-3.85853	0.000114073	0.00591907	2.22775	Basal
C12orf56	43.273	1.3126	0.3658	-4.24452	2.1906e-05	0.00163484	2.78653	Basal
C16orf74	414.385	0.475129	0.162454	-3.59183	0.000328364	0.012643	1.89815	Basal
C1RL	238.675	-0.352692	0.102614	3.92681	8.60809e-05	0.00484055	2.31511	Basal
CAPS2	156.816	-0.811493	0.240915	4.07132	4.67473e-05	0.00291327	2.53562	Basal
CARD10	35.2584	1.2115	0.562808	-3.12417	0.00178309	0.0416168	1.38073	Basal
CAVIN2	67.7126	-1.59902	0.254777	6.67511	2.47047e-11	1.29861e-08	7.88652	Basal
CCDC68	69.8799	0.790548	0.242622	-3.92385	8.71441e-05	0.00487765	2.31179	Basal
CCND1	242.466	0.416415	0.176567	-3.12433	0.00178213	0.0416168	1.38073	Basal
CCT6B	14.8733	-0.999785	0.347674	3.63665	0.000276211	0.0113405	1.94537	Basal
CCT6P3.1	49.564	0.619407	0.187101	-3.93044	8.47905e-05	0.00479027	2.31964	Basal
CD99P1	46.1103	0.88262	0.408581	-3.13212	0.00173548	0.0409803	1.38742	Basal
CDH4	28.8971	2.62023	0.838087	-3.9975	6.40154e-05	0.00375702	2.42516	Basal
CDK14	468.514	0.298179	0.0625707	-5.07911	3.79212e-07	6.12912e-05	4.2126	Basal
CDKL1	87.2078	0.881869	0.166449	-5.70529	1.16146e-08	2.86572e-06	5.54277	Basal
CDR2	255.545	0.422384	0.113652	-4.2153	2.49452e-05	0.00180591	2.7433	Basal
CDYL2	68.6547	1.14502	0.373751	-3.78767	0.000152067	0.00729557	2.13694	Basal
CEACAM1	116.527	1.34565	0.332838	-4.67845	2.89049e-06	0.000312018	3.50582	Basal
CEBPG	99.6643	0.293079	0.111532	-3.18614	0.00144182	0.0365845	1.4367	Basal
CERNA2	25.9183	-0.804674	0.263807	3.76308	0.00016783	0.00783424	2.106	Basal
CFAP20DC	170.116	0.665976	0.253948	-3.41118	0.000646827	0.020365	1.69112	Basal
CFAP418-AS1	29.4448	-1.04669	0.37898	3.57365	0.00035204	0.0132591	1.87749	Basal
CFAP44	307.789	-0.517881	0.190741	3.46024	0.000539691	0.0178275	1.74891	Basal
CHD6	514.259	-0.301001	0.0971125	3.60574	0.000311264	0.0123789	1.90732	Basal
CHD7	349.122	0.46158	0.125336	-4.2028	2.63639e-05	0.00188603	2.72445	Basal
CHODL	152.219	-0.892198	0.119068	7.80803	5.80865e-15	9.90564e-12	11.0041	Basal
CHST11	197.066	1.02524	0.270705	-4.3825	1.17323e-05	0.00099191	3.00353	Basal
CIITA	32.3259	-1.46797	0.608751	3.42337	0.000618488	0.0197818	1.70373	Basal
CITED2	80.1025	-0.540708	0.253025	3.05762	0.00223103	0.047927	1.31942	Basal
CKAP2	64.9475	-0.918295	0.177469	5.61788	1.93315e-08	4.49457e-06	5.34731	Basal
CLCA4-AS1	31.5114	-1.38247	0.448945	3.89588	9.78409e-05	0.00532836	2.27341	Basal
CLIC1	107.187	0.493205	0.167095	-3.61311	0.000302543	0.0120718	1.91823	Basal
CLPTM1	122.506	-0.323829	0.132675	3.07841	0.00208109	0.0459649	1.33757	Basal
CMAHP	260.983	-0.766699	0.172769	4.94998	7.42211e-07	0.000105569	3.97646	Basal
CNIH1	89.8479	0.497053	0.170237	-3.58744	0.000333946	0.0126963	1.89632	Basal
CNOT3	96.2434	-0.398855	0.133141	3.61354	0.000302041	0.0120718	1.91823	Basal
CPNE8	243.235	-0.436312	0.179403	3.21233	0.00131664	0.0343247	1.46439	Basal
CSRP1	70.2055	0.885646	0.352249	-3.39181	0.000694319	0.0213596	1.67041	Basal
DAB2IP	410.664	-0.395851	0.120866	3.84305	0.000121513	0.00625147	2.20402	Basal
DBT	123.274	-0.509966	0.158924	3.84061	0.000122731	0.00626083	2.20337	Basal
DDAH1	130.706	0.71378	0.14414	-5.38163	7.38153e-08	1.46299e-05	4.83476	Basal
DDB2	84.3015	-0.777532	0.282282	3.54806	0.000388073	0.0140473	1.85241	Basal
DDR1	233.741	-0.397097	0.108381	4.168	3.07283e-05	0.00212289	2.67307	Basal
DDX21	205.024	0.620651	0.226249	-3.50931	0.000449264	0.0155189	1.80914	Basal
DGLUCY	204.626	-0.804984	0.238409	4.06764	4.74914e-05	0.00294447	2.53099	Basal
DHCR24	382.46	-0.462388	0.189899	3.23285	0.00122561	0.0327822	1.48436	Basal
DICER1-AS1	33.2278	-0.965798	0.480635	3.14262	0.00167445	0.0403634	1.39401	Basal
DIRC3	419.7	-0.775719	0.26572	3.70628	0.000210325	0.00941417	2.02622	Basal
DPH6-DT	95.2334	-0.614527	0.293424	3.07635	0.0020955	0.0459649	1.33757	Basal
DPP6	31.1581	-0.985514	0.486968	3.12567	0.00177402	0.0415656	1.38127	Basal
DPYSL2	69.9335	0.913216	0.41935	-3.14866	0.00164021	0.0399685	1.39828	Basal
DRAP1	33.0347	1.23933	0.427526	-3.6142	0.000301281	0.0120718	1.91823	Basal
DSCAM	19.1038	1.28623	0.301805	-4.74181	2.11818e-06	0.000251066	3.60021	Basal
DTNA	135.136	1.10684	0.512765	-3.14509	0.00166037	0.0402282	1.39547	Basal
DTX2P1	176.863	-0.755407	0.239729	3.8716	0.000108125	0.0057434	2.24083	Basal
DUSP7	48.3024	0.52576	0.203532	-3.32673	0.000878718	0.0257857	1.58862	Basal
DZIP3	99.12	-0.583601	0.132636	4.87955	1.06329e-06	0.000141389	3.84958	Basal
EFCAB11	126.813	-0.496151	0.167632	3.63487	0.000278116	0.0113596	1.94464	Basal
EFHD2	150.045	1.19843	0.253568	-5.23242	1.67305e-07	3.16049e-05	4.50025	Basal
EIF1AX	101.464	0.515946	0.170942	-3.65024	0.000261997	0.0109604	1.96018	Basal
EIF3A	417.469	0.289001	0.0967712	-3.4684	0.000523573	0.017438	1.7585	Basal
EMP1	269.5	0.612954	0.193893	-3.81953	0.000133707	0.00667985	2.17523	Basal
ENO2	120.528	0.521448	0.184736	-3.5348	0.000408083	0.0146401	1.83445	Basal
ENPP5	30.8482	-1.00739	0.380709	3.51963	0.000432144	0.0151879	1.8185	Basal
ENSG00000224905	70.2865	-0.846199	0.25793	3.96357	7.38377e-05	0.00429182	2.36736	Basal
ENSG00000225032	16.5865	-1.25531	0.317838	4.51575	6.3094e-06	0.000615167	3.21101	Basal
ENSG00000225689	149.891	-0.540681	0.217587	3.32098	0.000897011	0.0260694	1.58387	Basal
ENSG00000227681	34.4243	2.01415	0.494148	-4.58586	4.52113e-06	0.000459332	3.33787	Basal
ENSG00000229321	52.5967	-0.928491	0.37655	3.40868	0.000652782	0.020499	1.68827	Basal
ENSG00000229618	48.822	-0.488502	0.222941	3.07537	0.00210245	0.0459649	1.33757	Basal
ENSG00000230647	16.2334	-1.19946	0.592343	3.07966	0.00207235	0.0459649	1.33757	Basal
ENSG00000230960	15.9904	-1.98901	0.580142	4.13383	3.56761e-05	0.0024209	2.61602	Basal
ENSG00000231901	133.253	-1.37217	0.273303	5.50802	3.62889e-08	7.97697e-06	5.09816	Basal
ENSG00000236283	19.6595	-1.35088	0.43663	3.87578	0.000106285	0.00572007	2.2426	Basal
ENSG00000237461	57.9975	-0.792424	0.192086	4.67139	2.9917e-06	0.000317278	3.49856	Basal
ENSG00000239920	124.558	-0.835676	0.243294	4.10483	4.04608e-05	0.00261589	2.58238	Basal
ENSG00000240291	64.0733	-0.47723	0.179242	3.38933	0.000700644	0.021445	1.66867	Basal
ENSG00000245768	26.2101	-1.05504	0.473685	3.24636	0.0011689	0.0316861	1.49913	Basal
ENSG00000246090	162.22	-0.584174	0.13917	4.68802	2.7586e-06	0.000300464	3.52221	Basal
ENSG00000246596	123.608	0.381338	0.137486	-3.40531	0.000660898	0.0206467	1.68515	Basal
ENSG00000247121	32.8002	-0.939996	0.239206	4.50813	6.54015e-06	0.000632563	3.1989	Basal
ENSG00000247134	27.6663	-0.83669	0.257931	3.94005	8.14632e-05	0.00466773	2.33089	Basal
ENSG00000250075	77.895	-0.937776	0.141119	6.99403	2.67101e-12	1.61463e-09	8.79193	Basal
ENSG00000250158	28.3443	-1.10164	0.510115	3.20321	0.00135907	0.0351093	1.45458	Basal
ENSG00000250820	31.1736	-1.04248	0.481613	3.22684	0.00125166	0.0333317	1.47714	Basal
ENSG00000251314	251.923	-0.695345	0.227993	3.77514	0.000159916	0.00752292	2.12361	Basal
ENSG00000253796	49.48	-0.734157	0.353861	3.11231	0.00185628	0.0423443	1.37321	Basal
ENSG00000255202	23.68	1.34518	0.694256	-3.12131	0.00180049	0.041898	1.37781	Basal
ENSG00000255910	65.4348	-1.68217	0.355769	5.19981	1.99493e-07	3.71056e-05	4.43056	Basal
ENSG00000257657	14.5766	-1.23022	0.349413	4.17386	2.99487e-05	0.00208108	2.68171	Basal
ENSG00000259336	92.3155	-0.843571	0.230596	4.28039	1.86564e-05	0.00144587	2.83987	Basal
ENSG00000261386	19.8638	-1.37162	0.358792	4.41028	1.03235e-05	0.000917732	3.03728	Basal
ENSG00000273118	420.562	-0.745383	0.0849941	9.04194	1.53922e-19	1.86092e-15	14.7303	Basal
ENSG00000273217	19.5605	1.02619	0.394443	-3.39445	0.000687674	0.0212091	1.67348	Basal
ENSG00000284959	45.2653	-1.18449	0.374531	3.92193	8.78424e-05	0.00488009	2.31157	Basal
ENSG00000285216	144.527	-0.905864	0.128304	7.42486	1.12899e-13	1.13746e-10	9.94406	Basal
ENSG00000285280	136.489	-0.615415	0.161589	4.37504	1.2141e-05	0.00100537	2.99767	Basal
ENSG00000285458	78.7252	-0.545288	0.215733	3.33446	0.000854641	0.0252015	1.59857	Basal
ENSG00000285572	31.7681	-1.46771	0.554565	3.52664	0.000420874	0.0149031	1.82672	Basal
ENSG00000285589	30.2534	-0.78793	0.26372	3.72901	0.000192231	0.00877009	2.057	Basal
ENSG00000285713	81.3536	-0.447536	0.140568	3.77524	0.000159852	0.00752292	2.12361	Basal
ENSG00000289346	118.494	0.389788	0.140826	-3.38487	0.000712116	0.0216864	1.66381	Basal
ENSG00000290683	43.5251	0.639441	0.198027	-3.86883	0.000109361	0.00577369	2.23855	Basal
ENSG00000291113	125.62	-0.713841	0.336437	3.15345	0.00161355	0.0394097	1.4044	Basal
EPAS1	438.852	-0.402479	0.0844168	5.15158	2.58297e-07	4.52582e-05	4.3443	Basal
EPHX2	57.0979	-1.06612	0.313421	4.12593	3.69232e-05	0.00248001	2.60555	Basal
ETV6	767.474	-0.340866	0.0813578	4.60711	4.083e-06	0.000418335	3.37848	Basal
EVC2	217.324	0.296813	0.120145	-3.0789	0.00207767	0.0459649	1.33757	Basal
EXOC6	216.339	0.329444	0.0920266	-4.01682	5.89878e-05	0.00358373	2.44566	Basal
FA2H	138.3	0.647024	0.270368	-3.26288	0.00110286	0.0305816	1.51454	Basal
FAM111A	109.103	-0.507695	0.214109	3.1861	0.00144204	0.0365845	1.4367	Basal
FAM169A	60.4496	0.643167	0.289371	-3.12049	0.00180553	0.041898	1.37781	Basal
FAM20C	47.9899	0.814368	0.286718	-3.59302	0.000326861	0.012643	1.89815	Basal
FBXO32	588.474	-0.546309	0.196298	3.51795	0.000434897	0.0152403	1.81701	Basal
FERMT1	233.553	0.766121	0.336109	-3.17624	0.00149195	0.037203	1.42942	Basal
FGF13	99.8912	0.610921	0.13255	-5.06489	4.08641e-07	6.33394e-05	4.19833	Basal
FILIP1	32.7551	-1.10859	0.534906	3.12837	0.00175776	0.0412747	1.38432	Basal
FLOT2	85.686	-0.830703	0.181557	5.08453	3.68544e-07	6.10369e-05	4.21441	Basal
FOSL1	81.955	1.53861	0.562502	-3.62718	0.000286535	0.011586	1.93607	Basal
FSCN1	137.639	0.982879	0.225495	-4.88406	1.03922e-06	0.00014117	3.85026	Basal
FSTL3	35.1313	1.05463	0.434782	-3.27781	0.00104615	0.0294825	1.53044	Basal
FYB1	242.061	-0.869047	0.371489	3.29262	0.00099259	0.02817	1.55021	Basal
GAA	80.9688	-0.748951	0.163553	5.0786	3.80218e-07	6.12912e-05	4.2126	Basal
GAB2	58.2432	0.736436	0.329414	-3.19691	0.00138909	0.0355806	1.44879	Basal
GABBR1	191.51	0.453248	0.199945	-3.08896	0.00200857	0.0449697	1.34708	Basal
GALNT18	574.809	0.493132	0.127846	-4.37567	1.2106e-05	0.00100537	2.99767	Basal
GAN	274.676	0.254889	0.0744502	-3.81043	0.000138726	0.00687377	2.1628	Basal
GARRE1	200.389	0.438856	0.151271	-3.54914	0.000386495	0.0140473	1.85241	Basal
GAS1RR	41.5929	-1.60249	0.377234	4.83776	1.3131e-06	0.000168887	3.7724	Basal
GHR	231.934	-1.11759	0.416504	3.54877	0.000387033	0.0140473	1.85241	Basal
GJB2	229.433	1.26262	0.2937	-4.92697	8.35134e-07	0.000114736	3.9403	Basal
GNS	206.18	-0.257345	0.0896827	3.33901	0.000840787	0.0249278	1.60332	Basal
GPR161	65.969	0.602411	0.256425	-3.20915	0.00133127	0.0344648	1.46262	Basal
GRID1	14.3906	1.42211	0.617365	-3.2009	0.00136999	0.0353159	1.45203	Basal
GRK5	67.2379	1.23647	0.459434	-3.50586	0.000455134	0.0156323	1.80598	Basal
GRPEL1	67.014	0.502379	0.179397	-3.47501	0.000510833	0.0171555	1.7656	Basal
GSPT1	284.339	0.26378	0.0872492	-3.46413	0.000531951	0.0176684	1.7528	Basal
GSTA4	91.4814	-0.818118	0.289857	3.63783	0.000274948	0.0113405	1.94537	Basal
H2AZ1-DT	17.2567	-1.37594	0.351877	4.52265	6.10692e-06	0.000600266	3.22166	Basal
HABP4	41.6811	1.12055	0.327704	-4.09323	4.25411e-05	0.00269948	2.56872	Basal
HADH	67.9757	-0.696245	0.245885	3.58981	0.00033092	0.0126608	1.89754	Basal
HCCS-DT	85.2209	-0.976651	0.267564	4.287	1.81103e-05	0.0014126	2.84998	Basal
HIF1A-AS3	566.776	0.315399	0.122678	-3.17965	0.00147453	0.0370625	1.43106	Basal
HMGA1	140.819	1.06484	0.178549	-6.32056	2.60615e-10	1.08649e-07	6.96397	Basal
HMGA2	194.453	0.935769	0.369591	-3.45135	0.000557795	0.0183254	1.73695	Basal
HNRNPUL2	206.822	0.29481	0.0792405	-4.12091	3.77386e-05	0.00252077	2.59847	Basal
HPRT1	92.9345	0.548303	0.16842	-3.87248	0.000107734	0.0057434	2.24083	Basal
HPS1	117.297	-0.426065	0.116018	4.19433	2.73683e-05	0.00194637	2.71078	Basal
HR	20.5242	0.663565	0.299728	-3.11849	0.00181781	0.0419415	1.37736	Basal
HSD11B1	19.2576	1.63034	0.473818	-4.10284	4.08118e-05	0.00262455	2.58095	Basal
HUNK	22.7455	1.12986	0.483871	-3.27454	0.00105835	0.0296879	1.52742	Basal
ICAM5	25.7177	0.985544	0.292777	-4.00673	6.15653e-05	0.00366532	2.43589	Basal
IFNE	14.3094	1.00572	0.45137	-3.15824	0.00158723	0.0390034	1.4089	Basal
IFNGR1	313.442	-0.303154	0.0968153	3.61641	0.000298723	0.0120385	1.91943	Basal
IL17RD	76.5986	0.708333	0.253868	-3.54069	0.000399082	0.0144027	1.84156	Basal
IL1RL1	22.6204	5.34918	1.03912	-5.6397	1.70347e-08	4.03823e-06	5.39381	Basal
IL1RN	329.1	0.769151	0.303504	-3.38318	0.000716523	0.0217112	1.66332	Basal
ILDR1	47.2112	-0.642583	0.21667	3.68664	0.00022723	0.010063	1.99727	Basal
INPPL1	109.281	-0.341592	0.103669	3.80428	0.000142215	0.00696107	2.15732	Basal
INSIG1	79.9407	0.830707	0.279858	-3.71628	0.00020218	0.00912075	2.03997	Basal
IPO7	371.051	0.41562	0.103254	-4.48928	7.14642e-06	0.000685716	3.16386	Basal
IRAK3	437.816	-0.395397	0.0656732	6.33127	2.43155e-10	1.04991e-07	6.97885	Basal
ITGA2	985.873	0.585585	0.198703	-3.65828	0.000253913	0.0106962	1.97077	Basal
ITPRID2	270.288	0.418997	0.160009	-3.3149	0.000916754	0.0264524	1.57754	Basal
JAZF1	363.095	0.47083	0.173904	-3.40011	0.00067359	0.0208813	1.68024	Basal
KANSL1L	291.68	-0.350271	0.088108	4.40082	1.07841e-05	0.000935842	3.0288	Basal
KANTR	163.556	-0.662434	0.228447	3.6389	0.000273806	0.0113405	1.94537	Basal
KCMF1	435.643	0.292608	0.101651	-3.38626	0.000708515	0.0216312	1.66492	Basal
KCND3	109.595	0.788804	0.301913	-3.40364	0.000664952	0.0207198	1.68361	Basal
KCNJ16	65.1639	-1.80662	0.610852	3.82538	0.000130568	0.00660491	2.18013	Basal
KCNJ2	48.0205	-1.45865	0.356787	4.70044	2.59604e-06	0.000285329	3.54465	Basal
KCNK5	19.8991	-1.64563	0.42851	4.4829	7.3634e-06	0.000700972	3.1543	Basal
KCNQ1OT1	193.607	0.709622	0.11965	-6.31505	2.70074e-10	1.0884e-07	6.96321	Basal
KCNQ5	76.0291	1.13809	0.637928	-3.05301	0.00226559	0.0485551	1.31377	Basal
KCTD11	186.135	0.491609	0.0871924	-5.97755	2.26513e-09	6.84635e-07	6.16454	Basal
KIAA0825	142.409	-0.77835	0.238655	3.95866	7.53703e-05	0.00435994	2.36052	Basal
KIAA1549L	54.3125	1.6666	0.531874	-3.86415	0.000111477	0.00580932	2.23587	Basal
KIF2A	339.087	0.306426	0.088081	-3.91161	9.16835e-05	0.00501563	2.29967	Basal
KIZ	110.877	-0.42391	0.108001	4.40794	1.04357e-05	0.000920935	3.03577	Basal
KLF12	272.465	1.01056	0.295064	-4.04327	5.27108e-05	0.0032514	2.48793	Basal
KLHL24	226.156	-0.398399	0.124792	3.75329	0.00017453	0.0080537	2.094	Basal
KLRK1-AS1	47.9763	-1.2867	0.388684	4.0045	6.21497e-05	0.00366532	2.43589	Basal
KPNA2P3	34.7847	0.868567	0.260498	-4.00468	6.21026e-05	0.00366532	2.43589	Basal
LAD1	82.88	0.696881	0.188815	-4.26954	1.95879e-05	0.00148942	2.82698	Basal
LAMC2	693.484	0.86967	0.275893	-3.83348	0.000126341	0.00641793	2.19261	Basal
LARGE1	662.008	0.254476	0.080974	-3.56859	0.000358911	0.0133707	1.87385	Basal
LARP1B	237.315	0.535956	0.0947287	-6.00114	1.9594e-09	6.07414e-07	6.21652	Basal
LBH	68.7674	0.912933	0.382017	-3.26783	0.00108376	0.0302192	1.51972	Basal
LEF1	23.0567	1.32784	0.505643	-3.4913	0.000480667	0.0162937	1.78798	Basal
LHFPL2	158.892	0.816801	0.249627	-3.92151	8.79951e-05	0.00488009	2.31157	Basal
LINC00886	110.14	-0.842733	0.29853	3.66235	0.000249914	0.0105645	1.97615	Basal
LINC01122	22.3881	-2.51904	0.696122	4.35507	1.33026e-05	0.00108668	2.9639	Basal
LINC01473	527.748	-0.316299	0.119221	3.26756	0.00108479	0.0302192	1.51972	Basal
LINC01515	136.285	-0.903126	0.110704	8.44942	2.92765e-17	1.17984e-13	12.9282	Basal
LINC02057	145.868	-0.766376	0.374451	3.1015	0.00192542	0.0435108	1.3614	Basal
LINC02541	43.937	-1.1322	0.221974	5.58818	2.29459e-08	5.13732e-06	5.28926	Basal
LINC02641	57.6593	-1.10397	0.35931	3.81631	0.000135464	0.00673976	2.17136	Basal
LINC02795	21.6713	-0.711505	0.301477	3.26965	0.00107679	0.0301353	1.52092	Basal
LINC02853	18.4691	-1.98698	0.564708	4.17991	2.9163e-05	0.00206187	2.68574	Basal
LINC02940	181.785	-1.16107	0.321809	4.30589	1.66313e-05	0.00132285	2.87849	Basal
LMCD1-AS1	84.7479	-0.99209	0.402074	3.41217	0.000644469	0.0203437	1.69157	Basal
LMF2	30.7497	-0.76961	0.376312	3.0788	0.00207837	0.0459649	1.33757	Basal
LNX1	153.248	-0.54303	0.254283	3.07656	0.00209406	0.0459649	1.33757	Basal
LRRC8C	203.592	1.50651	0.37275	-4.61237	3.98095e-06	0.000411364	3.38577	Basal
MAILR	67.905	-0.590176	0.269286	3.14523	0.00165956	0.0402282	1.39547	Basal
MAMDC2-AS1	59.9823	-0.790748	0.306406	3.45494	0.000550412	0.0181321	1.74155	Basal
MAOA	268.667	-0.420979	0.0903726	5.07387	3.898e-07	6.20089e-05	4.20755	Basal
MAP3K20	239.048	0.595795	0.262117	-3.15969	0.00157937	0.0389194	1.40983	Basal
MAP4	697.549	0.278744	0.0996974	-3.2985	0.000972038	0.0277168	1.55726	Basal
MAPK10	327.886	-0.582976	0.212591	3.51337	0.000442468	0.0154163	1.81202	Basal
MAST2	219.771	0.310243	0.0705767	-4.73358	2.20595e-06	0.000256441	3.59101	Basal
MCU	511.214	0.252978	0.0766026	-3.69907	0.000216393	0.00961836	2.0169	Basal
METTL7A	79.4795	-0.552581	0.25556	3.10775	0.00188515	0.0428411	1.36814	Basal
MGAM	191.299	-0.878137	0.30543	3.67808	0.000234999	0.0101705	1.99266	Basal
MGAM2	44.2013	-1.86518	0.481752	4.54926	5.38346e-06	0.000539779	3.26778	Basal
MGC32805	16.9618	-0.850942	0.338342	3.3779	0.000730403	0.0220214	1.65716	Basal
MGLL	116.92	1.88064	0.417194	-5.01323	5.35231e-07	8.08868e-05	4.09212	Basal
MICAL2	210.517	1.386	0.454278	-3.7929	0.000148897	0.00722957	2.14089	Basal
MID2	188.61	0.366632	0.129781	-3.41538	0.000636928	0.0201583	1.69555	Basal
MIOS	111.207	0.397633	0.140971	-3.4343	0.000594089	0.0192046	1.71659	Basal
MIR2052HG	33.1608	-0.772882	0.282695	3.50964	0.000448706	0.0155189	1.80914	Basal
MIR924HG	44.0712	-0.960615	0.281022	4.08574	4.39367e-05	0.00276534	2.55825	Basal
MMAA	42.1746	0.537358	0.169566	-3.7753	0.000159815	0.00752292	2.12361	Basal
MOB1B	187.327	0.394801	0.101597	-4.33632	1.44888e-05	0.00116006	2.93552	Basal
MR1	98.7044	-0.778846	0.147604	5.71116	1.12211e-08	2.8263e-06	5.54878	Basal
MSN	301.264	1.05112	0.303707	-4.13276	3.58429e-05	0.0024209	2.61602	Basal
MT1E	94.1386	1.02763	0.437053	-3.29333	0.000990082	0.0281649	1.55029	Basal
MT2A	393.171	1.09607	0.377655	-3.66796	0.000244495	0.0103717	1.98415	Basal
MTHFD1L	203.086	1.07693	0.191043	-6.03972	1.54384e-09	4.91186e-07	6.30875	Basal
MVB12A	69.6642	-0.557879	0.126505	4.87076	1.11171e-06	0.000146093	3.83537	Basal
MVD	59.4689	0.500063	0.196866	-3.30983	0.000933535	0.0267451	1.57276	Basal
MXD4	54.8852	-0.682974	0.322614	3.09985	0.00193618	0.0436724	1.35979	Basal
MYO5B	468.481	0.900563	0.230681	-4.48098	7.4301e-06	0.000701796	3.15379	Basal
N4BP2L1	46.5046	-0.53765	0.210876	3.33734	0.000845854	0.0250033	1.602	Basal
NCKAP5	130.399	-1.17589	0.20521	6.14272	8.11226e-10	2.72437e-07	6.56473	Basal
NCKAP5L	60.5885	-0.411916	0.166338	3.21206	0.00131785	0.0343247	1.46439	Basal
NCSTN	128.965	-0.406463	0.108135	4.25403	2.09957e-05	0.00157664	2.80227	Basal
NEB	143.417	-1.33072	0.225981	6.30569	2.86907e-10	1.11894e-07	6.95119	Basal
NEK10	130.037	0.440445	0.182483	-3.18022	0.00147165	0.0370625	1.43106	Basal
NFE2L2	528.139	-0.256789	0.060876	4.54337	5.53628e-06	0.000548636	3.26072	Basal
NLN	71.6552	0.810274	0.17645	-5.06836	4.01262e-07	6.30034e-05	4.20064	Basal
NOL4L	105.641	1.01046	0.401675	-3.39044	0.000697796	0.0214121	1.66934	Basal
NOLC1	118.514	0.603041	0.176887	-4.01142	6.03555e-05	0.00364849	2.43789	Basal
NPC1	377.184	0.320829	0.13144	-3.08262	0.00205189	0.04577	1.33942	Basal
NPSR1-AS1	32.834	-1.6321	0.465044	4.21839	2.46055e-05	0.00179205	2.74665	Basal
NREP	230.185	-0.515412	0.184439	3.51523	0.000439371	0.0153526	1.81382	Basal
NRP2	75.2641	0.748543	0.345889	-3.15462	0.00160708	0.0393311	1.40526	Basal
NT5E	22.6381	2.87951	0.811761	-4.27377	1.92193e-05	0.00148001	2.82974	Basal
NUDT14	27.0324	-1.00651	0.294392	4.10783	3.99401e-05	0.00261589	2.58238	Basal
OR51B5	54.2736	-1.31757	0.335763	4.54853	5.40226e-06	0.000539779	3.26778	Basal
PBX4	39.3272	0.904183	0.375524	-3.27949	0.00103996	0.0294453	1.53098	Basal
PCLO	210.787	-0.301529	0.122673	3.05917	0.00221952	0.0478324	1.32028	Basal
PCP4L1	28.4045	-0.576648	0.221468	3.37808	0.000729938	0.0220214	1.65716	Basal
PDCD11	105.162	0.298828	0.107662	-3.32492	0.00088443	0.0258279	1.58791	Basal
PDCD4	310.214	-0.62603	0.195881	3.86511	0.000111038	0.00580932	2.23587	Basal
PDE4D	776.432	-0.537661	0.196645	3.49105	0.000481129	0.0162937	1.78798	Basal
PDLIM2	43.8782	0.843133	0.384645	-3.13578	0.00171399	0.0407996	1.38934	Basal
PEAK1	347.993	0.28435	0.10158	-3.31313	0.000922583	0.0265572	1.57582	Basal
PGAP1	298.833	-0.420618	0.0933355	4.93584	7.98086e-07	0.000110906	3.95504	Basal
PHEX	60.9778	-0.670385	0.321488	3.10373	0.00191096	0.043265	1.36386	Basal
PITPNC1	321.723	0.470486	0.12424	-4.29618	1.73768e-05	0.00137164	2.86276	Basal
PLAT	56.1563	1.19073	0.311596	-4.39976	1.08369e-05	0.000935842	3.0288	Basal
PLAUR	151.684	1.52958	0.73788	-3.13521	0.00171728	0.0407996	1.38934	Basal
PLEK2	48.2622	1.25749	0.676827	-3.04772	0.00230584	0.0492537	1.30756	Basal
PLIN3	105.653	0.385728	0.123371	-3.68373	0.000229849	0.0101376	1.99406	Basal
PPP1R12B	513.759	-0.320243	0.0599398	5.65113	1.59393e-08	3.85412e-06	5.41407	Basal
PPP2R2C	34.4629	2.59617	0.367853	-7.33094	2.28536e-13	1.92858e-10	9.71476	Basal
PRANCR	164.243	-0.766954	0.381472	3.08746	0.00201872	0.0451134	1.34569	Basal
PRDX6-AS1	104.055	-0.811734	0.211166	4.4469	8.71166e-06	0.000786	3.10458	Basal
PRKD1	138.028	0.647859	0.291306	-3.11242	0.00185558	0.0423443	1.37321	Basal
PRKN	332.374	-0.426376	0.181403	3.14235	0.00167597	0.0403634	1.39401	Basal
PRR12	130.969	-0.573006	0.124073	5.09651	3.45981e-07	5.8096e-05	4.23585	Basal
PRRX2	31.0421	0.788725	0.369456	-3.06823	0.00215331	0.046823	1.32954	Basal
PRSS3	15.3288	1.54933	0.576717	-3.49618	0.000471971	0.0160826	1.79364	Basal
PSTPIP2	254.02	-0.312979	0.117261	3.25233	0.00114465	0.0311684	1.50629	Basal
PTPN6	96.8721	-0.36074	0.132135	3.33951	0.000839259	0.0249278	1.60332	Basal
PTPRG	448.304	0.493825	0.0764934	-6.78544	1.15733e-11	6.36006e-09	8.19654	Basal
PTPRQ	92.708	-1.49242	0.472162	3.91612	8.99864e-05	0.00496774	2.30384	Basal
RAD51B	536.575	-0.460494	0.136096	3.95033	7.80438e-05	0.00449309	2.34745	Basal
RALB	189.071	0.569281	0.198999	-3.56725	0.000360745	0.0133786	1.87359	Basal
RALGPS2	493.182	0.42545	0.172598	-3.21606	0.00129964	0.0341286	1.46688	Basal
RAPH1	312.607	0.496339	0.211239	-3.16579	0.00154665	0.0383176	1.4166	Basal
RASA3	39.8376	1.65199	0.436351	-4.4556	8.366e-06	0.00076625	3.11563	Basal
RASAL2	622.562	0.398127	0.102472	-4.34686	1.38098e-05	0.00112054	2.95057	Basal
RASSF6	303.471	-0.715425	0.199076	4.20957	2.55861e-05	0.00184129	2.73488	Basal
RASSF8	192.292	0.355821	0.124327	-3.4298	0.000604027	0.0194738	1.71055	Basal
RHBDD2	47.5219	-0.431111	0.153004	3.40591	0.000659441	0.0206467	1.68515	Basal
RIPK2-DT	362.86	-0.464311	0.0979789	5.15257	2.56945e-07	4.52582e-05	4.3443	Basal
RNASEL	48.9425	-0.445261	0.1772	3.25625	0.00112895	0.0309808	1.50891	Basal
RNF217-AS1	139.399	-0.730418	0.251929	3.67225	0.000240421	0.0102497	1.98929	Basal
ROGDI	33.9815	-1.12705	0.400946	3.63704	0.000275785	0.0113405	1.94537	Basal
RPS6KA5	192.392	-0.602677	0.189233	3.82418	0.000131206	0.00660948	2.17983	Basal
RPSAP52	28.2561	2.56804	0.516691	-5.38859	7.10126e-08	1.45516e-05	4.83709	Basal
RTKN	108.422	0.532984	0.189836	-3.52162	0.000428924	0.0151186	1.82049	Basal
S100A16	124.895	0.880331	0.285574	-3.78926	0.000151097	0.00727793	2.13799	Basal
S100A2	589.683	0.545841	0.120019	-4.9877	6.11036e-07	9.04259e-05	4.04371	Basal
SAMD12-AS1	117.089	-0.841855	0.370558	3.22577	0.00125635	0.0333829	1.47648	Basal
SAMD4A	671.584	0.517441	0.227088	-3.13773	0.00170261	0.0407614	1.38975	Basal
SAMD5	86.7984	1.8439	0.478481	-4.47446	7.66039e-06	0.000714563	3.14596	Basal
SCRN3	77.5461	-0.648314	0.228308	3.58761	0.000333722	0.0126963	1.89632	Basal
SERPINB1	266.782	0.665017	0.15916	-4.67417	2.95141e-06	0.000315775	3.50062	Basal
SERPINB8	105.659	0.580057	0.20255	-3.55482	0.000378234	0.0138571	1.85833	Basal
SERPINB9	25.5924	1.39265	0.63085	-3.25597	0.00113007	0.0309808	1.50891	Basal
SGTB	36.3648	0.752364	0.364254	-3.06416	0.00218284	0.0473114	1.32503	Basal
SH3D19	444.158	0.288945	0.083787	-3.87539	0.000106453	0.00572007	2.2426	Basal
SH3RF2	444.37	-0.369769	0.119751	3.63295	0.000280201	0.0114062	1.94286	Basal
SH3RF3	61.7817	1.12915	0.295865	-4.37211	1.23052e-05	0.00101204	2.9948	Basal
SKA2	75.2667	-0.418948	0.171552	3.19107	0.00141747	0.0362308	1.44092	Basal
SLC2A12	22.9744	-1.38438	0.49738	3.59087	0.000329572	0.0126493	1.89793	Basal
SLC2A9	286.982	-0.499051	0.170178	3.63036	0.000283027	0.0114826	1.93996	Basal
SLC30A1	55.5926	1.11442	0.253367	-4.87938	1.06422e-06	0.000141389	3.84958	Basal
SLC43A2	50.8412	-0.64237	0.312552	3.05254	0.00226912	0.0485551	1.31377	Basal
SLC4A3	22.1947	0.926662	0.239463	-4.40533	1.05622e-05	0.000925343	3.0337	Basal
SLC9A7	169.134	0.6953	0.148818	-5.13543	2.81495e-07	4.86182e-05	4.3132	Basal
SLC9A9	165.402	-1.95678	0.241944	8.40255	4.36902e-17	1.32053e-13	12.8793	Basal
SMIM8	156.601	-0.483551	0.122596	4.45277	8.47712e-06	0.00077059	3.11318	Basal
SMS	182.062	0.460163	0.19585	-3.14816	0.00164304	0.0399685	1.39828	Basal
SNHG31	37.3913	-0.902738	0.320479	3.60365	0.000313781	0.0124381	1.90525	Basal
SNX25	323.252	0.315137	0.110073	-3.42009	0.000625997	0.0199166	1.70078	Basal
SOWAHC	60.5528	0.465389	0.193719	-3.19034	0.00142107	0.0362462	1.44074	Basal
SP110	163.717	-0.5383	0.241797	3.12094	0.00180274	0.041898	1.37781	Basal
SPAG16	365.253	-0.511638	0.0810879	6.65445	2.8437e-11	1.43251e-08	7.8439	Basal
SPATA13	95.0168	0.652054	0.258057	-3.31013	0.000932535	0.0267451	1.57276	Basal
SPCS3	205.244	0.339085	0.106708	-3.6829	0.000230592	0.0101376	1.99406	Basal
SPHK1	19.5749	1.69075	0.842427	-3.24044	0.00119347	0.032136	1.49301	Basal
SPOCK1	52.2565	1.51473	0.664208	-3.21094	0.00132302	0.0343247	1.46439	Basal
SPTLC3	83.4226	-0.940666	0.353392	3.5067	0.000453707	0.0156277	1.80611	Basal
SQLE	164.925	0.614496	0.110675	-5.90854	3.45147e-09	9.71703e-07	6.01247	Basal
SRP72	198.386	0.296233	0.0721486	-4.21924	2.45128e-05	0.00179205	2.74665	Basal
ST3GAL6	233.376	0.518423	0.134575	-4.345	1.39278e-05	0.00112258	2.94978	Basal
ST6GALNAC1	138.855	-0.653239	0.188809	4.09265	4.26469e-05	0.00269948	2.56872	Basal
ST8SIA5	40.2853	-1.65177	0.221138	7.79279	6.5546e-15	9.90564e-12	11.0041	Basal
STC1	135.144	-0.839794	0.279047	3.75929	0.000170393	0.00792327	2.1011	Basal
STK10	239.008	0.604542	0.287396	-3.07539	0.00210224	0.0459649	1.33757	Basal
STPG2	190.113	-0.775455	0.181482	4.82634	1.39066e-06	0.000174989	3.75699	Basal
STS	141.732	-0.529502	0.222798	3.21146	0.00132064	0.0343247	1.46439	Basal
STX1A	55.8644	1.10223	0.509553	-3.16983	0.00152527	0.0379434	1.42086	Basal
SUCLA2	196.469	-0.303985	0.120098	3.14368	0.00166839	0.0403416	1.39425	Basal
SUCLG2-DT	55.669	-0.781226	0.229088	4.09271	4.26355e-05	0.00269948	2.56872	Basal
SYNPO2	64.831	-1.39055	0.362818	4.46883	7.86469e-06	0.000725832	3.13916	Basal
TAGLN2	175.019	0.339333	0.132738	-3.17615	0.00149243	0.037203	1.42942	Basal
TBL1X	234.906	0.363794	0.151544	-3.10389	0.00190992	0.043265	1.36386	Basal
TCP10L	45.9655	-0.529724	0.232169	3.13551	0.00171553	0.0407996	1.38934	Basal
TENM2	212.763	-0.694227	0.242621	3.59958	0.000318733	0.0125113	1.9027	Basal
TFPI2	84.2517	1.62679	0.530051	-3.80789	0.000140156	0.00688816	2.1619	Basal
TGFB1	158.665	0.436945	0.18479	-3.11892	0.00181513	0.0419415	1.37736	Basal
THBS3	49.1018	-0.574643	0.282079	3.04402	0.00233443	0.0496889	1.30374	Basal
THOC3	189.772	-0.780437	0.344242	3.25683	0.00112664	0.0309808	1.50891	Basal
TIAM1	175.608	0.80075	0.304783	-3.44042	0.00058082	0.0188767	1.72407	Basal
TLR3	58.8264	-1.18235	0.284893	4.73723	2.16664e-06	0.000254317	3.59462	Basal
TMEM131L	140.083	-0.486211	0.154112	3.7841	0.000154268	0.00737194	2.13242	Basal
TMEM19	57.1183	-0.773568	0.183522	4.74871	2.0472e-06	0.000245056	3.61074	Basal
TMEM198B	51.6147	-0.596585	0.283409	3.07563	0.00210058	0.0459649	1.33757	Basal
TMEM259	114.387	-0.499581	0.110153	4.98232	6.2827e-07	9.04259e-05	4.04371	Basal
TMEM260	225.433	-0.265546	0.079686	3.7583	0.000171074	0.00792447	2.10103	Basal
TMPRSS2	54.6948	0.878168	0.374538	-3.23427	0.00121953	0.0327585	1.48468	Basal
TNFRSF12A	89.9314	0.992445	0.173076	-6.11143	9.87416e-10	3.22645e-07	6.49128	Basal
TNFRSF6B	19.8931	2.89233	0.37926	-7.75817	8.61669e-15	1.15751e-11	10.9365	Basal
TNNI3K	57.3085	-0.504298	0.155671	3.856	0.000115257	0.00595493	2.22512	Basal
TP63	489.22	-0.309306	0.115423	3.26025	0.00111313	0.0307767	1.51178	Basal
TPCN1	259.967	-0.610766	0.146434	4.70181	2.57862e-06	0.000285329	3.54465	Basal
TRAK1	447.798	-0.25934	0.0920024	3.31494	0.000916618	0.0264524	1.57754	Basal
TRANK1	175.969	-0.715162	0.121664	6.26616	3.70071e-10	1.39818e-07	6.85444	Basal
TRIM22	202.141	-0.64681	0.245716	3.44206	0.000577313	0.0188132	1.72554	Basal
TRIM24	198.435	-0.512544	0.138594	4.26192	2.02681e-05	0.00153151	2.81488	Basal
TRIM29	295.995	-0.432758	0.150922	3.53241	0.000411795	0.0147296	1.83181	Basal
TRIM38	261.142	-0.362654	0.150013	3.11508	0.00183896	0.0422427	1.37425	Basal
TRIM5	151.784	-0.310468	0.0933688	3.79506	0.000147605	0.00719573	2.14292	Basal
TRIM65	25.1768	0.725313	0.353416	-3.05751	0.00223183	0.047927	1.31942	Basal
TRIM66	144.419	-0.442148	0.163825	3.41683	0.000633544	0.0201038	1.69672	Basal
TRIO	962.813	0.266186	0.0909958	-3.40132	0.00067061	0.0208423	1.68105	Basal
TRMT11	361.665	-0.431915	0.165129	3.33886	0.000841237	0.0249278	1.60332	Basal
TRPV1	81.1681	-0.627788	0.219991	3.59789	0.00032081	0.0125272	1.90215	Basal
TRPV3	31.4035	2.59186	0.675667	-4.39261	1.12e-05	0.000960338	3.01758	Basal
TSPAN5	386.203	0.355434	0.135122	-3.25978	0.00111499	0.0307767	1.51178	Basal
TUBA1B	65.2267	0.810298	0.267055	-3.72707	0.000193715	0.00880458	2.05529	Basal
TUBA1C	121.192	0.566013	0.226614	-3.27782	0.00104612	0.0294825	1.53044	Basal
TUBB4B	110.749	0.766806	0.257999	-3.6759	0.000237016	0.0101705	1.99266	Basal
UBE2E2	724.312	0.264215	0.0861655	-3.50968	0.000448639	0.0155189	1.80914	Basal
UBQLN1	277.732	0.342403	0.0916944	-4.17407	2.992e-05	0.00208108	2.68171	Basal
UCK2	115.281	0.390928	0.154753	-3.21568	0.00130135	0.0341286	1.46688	Basal
UIMC1	253.002	0.301849	0.0999692	-3.5262	0.000421576	0.0149031	1.82672	Basal
UPP1	295.025	0.644389	0.253491	-3.3969	0.000681538	0.0210736	1.67626	Basal
USP45	158.903	0.350209	0.094672	-4.14549	3.39081e-05	0.00231609	2.63524	Basal
UXS1	212.118	0.379813	0.142126	-3.32266	0.000891624	0.0259753	1.58544	Basal
VASP	118.825	0.809835	0.354212	-3.21859	0.00128821	0.0339312	1.4694	Basal
VDR	111.631	-0.573386	0.103925	5.90833	3.45601e-09	9.71703e-07	6.01247	Basal
VEGFC	77.6822	1.15859	0.309341	-4.29497	1.74717e-05	0.00137164	2.86276	Basal
WASHC3	102.504	-0.368286	0.151533	3.13966	0.00169145	0.0405747	1.39174	Basal
WDR91	112.963	-0.48126	0.155903	3.73231	0.000189731	0.00868883	2.06104	Basal
WNT7B	161.839	0.538678	0.25155	-3.06144	0.00220277	0.0476413	1.32202	Basal
WNT9A	207.341	0.720652	0.325733	-3.1283	0.00175819	0.0412747	1.38432	Basal
WWOX	730.609	-0.365684	0.0929625	4.3844	1.16305e-05	0.000990232	3.00426	Basal
XYLB	70.6894	-1.02521	0.515114	3.14162	0.00168018	0.0403843	1.39379	Basal
YJEFN3	46.046	-0.729613	0.353832	3.11977	0.00180991	0.0419191	1.37759	Basal
YWHAH	47.4315	0.667676	0.299809	-3.1085	0.0018804	0.0428137	1.36842	Basal
ZBTB20	803.236	-0.312061	0.0820836	4.22504	2.38901e-05	0.00176117	2.7542	Basal
ZBTB8A	79.2854	0.465431	0.139883	-3.89217	9.93534e-05	0.00538647	2.2687	Basal
ZDHHC14	113.833	0.817645	0.135388	-6.40291	1.52445e-10	6.82614e-08	7.16582	Basal
ZFAS1	149.771	0.486543	0.153427	-3.80912	0.000139463	0.00688209	2.16228	Basal
ZFYVE28	120.995	0.81822	0.306287	-3.49603	0.000472235	0.0160826	1.79364	Basal
ZMYM3	54.7301	-0.662478	0.292672	3.19926	0.00137779	0.0354414	1.45049	Basal
ZNF14	53.3226	0.398704	0.157709	-3.22097	0.00127756	0.0337956	1.47114	Basal
ZNF213-AS1	32.2569	-0.580569	0.229258	3.34008	0.000837538	0.0249278	1.60332	Basal
ZNF276	68.2053	-0.418063	0.140264	3.60219	0.000315549	0.0124673	1.90423	Basal
ZNF346	96.875	-0.587906	0.138493	4.75752	1.95981e-06	0.000236941	3.62536	Basal
ZNF512B	68.3274	-0.490088	0.186324	3.38347	0.000715754	0.0217112	1.66332	Basal
ZNF552	40.8314	-0.481349	0.215031	3.07541	0.00210212	0.0459649	1.33757	Basal
ZNF731P	225.871	0.356435	0.112431	-3.70544	0.000211021	0.00941417	2.02622	Basal
ZRANB3	62.8616	-0.577731	0.204906	3.55976	0.000371197	0.0136822	1.86384	Basal
