## Supplementary material for "Single-cell transcriptomics reveals a differential response of human bronchial epithelial cell-types to cadmium chloride": Suppl Table 3

### Sheet: pseudobulk_Secretory
gene	baseMean	log2FoldChange	lfcSE	stat	pvalue	padj	pvals	cluster
ABCC3	93.7321	1.35966	0.493072	-3.63989	0.000272753	0.0256344	1.59118	Secretory
ACOT7	53.556	0.513895	0.207968	-3.36674	0.000760621	0.0497993	1.30278	Secretory
ADAMTSL3	122.019	0.646177	0.247628	-3.46611	0.000528046	0.0405471	1.39204	Secretory
ADORA2B	92.5748	0.533103	0.140401	-4.40477	1.05897e-05	0.00257109	2.58988	Secretory
AMD1	255.651	0.377287	0.0970623	-4.4497	8.59913e-06	0.00227986	2.64209	Secretory
ANXA1	894.252	0.347941	0.0991667	-4.12524	3.70356e-05	0.00599462	2.22224	Secretory
APBB3	32.8543	-0.709296	0.205822	4.13491	3.55087e-05	0.00591169	2.22829	Secretory
ARHGEF4	109.574	0.603159	0.23711	-3.42629	0.00061188	0.0432937	1.36358	Secretory
ARHGEF9	159.18	-0.348471	0.103116	4.04474	5.23808e-05	0.00753637	2.12284	Secretory
ATP2B1	236.51	0.384692	0.0842359	-5.04438	4.54986e-07	0.000252495	3.59775	Secretory
BAG6	171.53	-0.362015	0.12121	3.72907	0.000192191	0.0196473	1.7067	Secretory
BCAS3	619.281	-0.26118	0.0507401	5.56528	2.61737e-08	2.34637e-05	4.6296	Secretory
BCORL1	110.097	0.401884	0.145833	-3.55346	0.0003802	0.0328212	1.48385	Secretory
C19orf18	33.9019	-0.953269	0.262499	4.28408	1.83501e-05	0.00388821	2.41025	Secretory
CARF	90.5661	-0.576003	0.202295	3.67626	0.000236677	0.0231784	1.63492	Secretory
CHI3L1	39.9261	1.50817	0.457008	-4.09716	4.18247e-05	0.00649901	2.18715	Secretory
CMAHP	579.144	-0.368444	0.138308	3.48054	0.000500403	0.0394034	1.40447	Secretory
COPS8-DT	131.873	-0.50999	0.204735	3.39586	0.000684125	0.0466245	1.33139	Secretory
COQ7	40.3645	-0.504483	0.184759	3.55974	0.000371221	0.0325279	1.48774	Secretory
DHX8	246.414	-0.298767	0.0680717	4.90273	9.45115e-07	0.00047033	3.3276	Secretory
DNAJC6	53.0123	0.497681	0.19299	-3.4417	0.000578071	0.0427413	1.36915	Secretory
DPH1	89.4572	-0.343502	0.115923	3.74775	0.000178425	0.0187331	1.72739	Secretory
DTX2P1	215.488	-0.663244	0.232123	3.69749	0.000217744	0.0218757	1.66004	Secretory
EIF4EBP1	127.627	0.664004	0.182994	-4.27636	1.8997e-05	0.00395342	2.40303	Secretory
EMP1	134.104	0.637542	0.253146	-3.39864	0.000677224	0.0465942	1.33167	Secretory
ENSG00000237461	81.2735	-0.503876	0.206267	3.37336	0.000742573	0.0488924	1.31076	Secretory
ENTREP1	125.084	0.975668	0.259485	-4.4106	1.03084e-05	0.00255605	2.59243	Secretory
FAM210A	223.184	0.304899	0.0690099	-4.85501	1.2038e-06	0.000561166	3.25091	Secretory
FHIP1B	104.987	-0.378623	0.111789	4.05031	5.1149e-05	0.00745398	2.12761	Secretory
FMNL2	617.181	0.369747	0.107832	-4.0763	4.57582e-05	0.00701666	2.15387	Secretory
GAA	79.139	-0.509051	0.159116	3.92189	8.78567e-05	0.0114661	1.94059	Secretory
GAB2	118.822	0.676127	0.241651	-3.57887	0.000345086	0.0314904	1.50182	Secretory
GALNT18	440.511	0.43233	0.128779	-4.0105	6.05903e-05	0.00861122	2.06494	Secretory
GARS1	251.978	0.368044	0.103061	-4.18098	2.90253e-05	0.00521392	2.28284	Secretory
GJB2	107.158	0.806237	0.290944	-3.62875	0.000284802	0.0265526	1.57589	Secretory
GMDS-DT	778.587	-0.316074	0.0913585	4.10074	4.1184e-05	0.00648592	2.18803	Secretory
GPR153	46.7657	0.6946	0.196783	-4.16375	3.1306e-05	0.00544087	2.26433	Secretory
H2AZ1-DT	78.3845	-0.568677	0.149012	4.44042	8.97848e-06	0.00227986	2.64209	Secretory
H2BC21	88.8556	-0.460483	0.182628	3.39765	0.000679682	0.0465942	1.33167	Secretory
H6PD	287.176	-0.453627	0.131083	4.13155	3.6032e-05	0.00591432	2.2281	Secretory
HABP4	42.8426	0.716449	0.186475	-4.4402	8.98735e-06	0.00227986	2.64209	Secretory
HS6ST2	152.961	0.26783	0.0936312	-3.57271	0.000353307	0.0316726	1.49932	Secretory
INSIG1	241.22	0.432738	0.173099	-3.37683	0.000733265	0.0485538	1.31378	Secretory
JOSD1	120.173	0.393321	0.151553	-3.42417	0.000616677	0.0432937	1.36358	Secretory
KCNC3	195.653	-0.421748	0.128976	3.98068	6.8719e-05	0.00953394	2.02073	Secretory
KRCC1	150.23	-0.462798	0.12619	4.29335	1.76001e-05	0.00379835	2.4204	Secretory
KYAT1	167.731	0.651425	0.108225	-6.39843	1.56981e-10	1.82946e-07	6.73768	Secretory
LDLRAD3	145.709	0.519524	0.202293	-3.42526	0.000614222	0.0432937	1.36358	Secretory
LINC00174	141.137	-0.399536	0.130045	3.79104	0.000150018	0.0168106	1.77442	Secretory
LINC01515	135.395	-0.41417	0.163321	3.40667	0.000657608	0.0456176	1.34087	Secretory
LIPE-AS1	185.256	-0.455733	0.104748	4.89792	9.68587e-07	0.00047033	3.3276	Secretory
MAP4	603.634	0.275562	0.0699795	-4.46199	8.12031e-06	0.00227986	2.64209	Secretory
MCTP1	783.538	0.414773	0.159249	-3.47275	0.000515155	0.0402371	1.39537	Secretory
ME1	171.845	0.63516	0.165194	-4.43993	8.99894e-06	0.00227986	2.64209	Secretory
MIR193BHG	66.4662	1.00935	0.307245	-3.95573	7.63027e-05	0.010221	1.9905	Secretory
MSANTD3	87.827	0.415623	0.128795	-3.90279	9.50886e-05	0.0121093	1.91688	Secretory
MT1E	153.013	3.12594	0.262702	-11.9954	3.75797e-33	4.37953e-29	28.3586	Secretory
MT1G	48.745	6.03534	0.772268	-7.95878	1.73741e-15	6.74927e-12	11.1707	Secretory
MT1X	449.094	0.933418	0.215796	-4.8269	1.38677e-06	0.000621593	3.20649	Secretory
MT2A	392.103	1.87555	0.304227	-6.57225	4.95604e-11	8.25109e-08	7.08349	Secretory
MTHFD1L	367.569	0.392631	0.126586	-3.80833	0.00013991	0.0158302	1.80051	Secretory
NAB1	217.178	0.290096	0.103909	-3.53118	0.000413713	0.0354516	1.45036	Secretory
NCOA4	522.609	-0.378007	0.121204	3.83616	0.000124972	0.0148615	1.82794	Secretory
NDRG2	237.233	-0.415361	0.10682	4.489	7.15575e-06	0.00215591	2.66637	Secretory
NLN	55.3602	0.484491	0.186452	-3.44083	0.000579924	0.0427413	1.36915	Secretory
NT5DC3	104.005	0.641078	0.208156	-3.82431	0.000131139	0.0152829	1.81579	Secretory
NUPR1	354.978	-0.302035	0.0860307	4.12011	3.78689e-05	0.00604553	2.21857	Secretory
PARP16	93.1425	-0.347166	0.112233	3.8821	0.000103558	0.012839	1.89147	Secretory
PIR	129.992	0.477418	0.12917	-4.29345	1.75916e-05	0.00379835	2.4204	Secretory
PLEKHS1	781.762	-0.377313	0.142155	3.49865	0.000467618	0.0378202	1.42228	Secretory
PLXNB2	596.904	-0.373971	0.123693	3.77283	0.000161408	0.0177457	1.75091	Secretory
POLR1HASP	118.652	-0.332074	0.114396	3.66287	0.000249406	0.0240213	1.6194	Secretory
PPARG	194.297	0.606085	0.150757	-4.58283	4.58719e-06	0.0016706	2.77713	Secretory
PPM1B	391.426	-0.423973	0.0501258	4.58747	4.48648e-06	0.0016706	2.77713	Secretory
PPP2R2C	42.1117	1.71597	0.404906	-4.76811	1.85963e-06	0.000802671	3.09546	Secretory
PPP4R4	380.453	0.278555	0.0770565	-4.19303	2.75258e-05	0.00517396	2.28618	Secretory
PRR12	148.448	-0.315758	0.0978752	3.90151	9.5594e-05	0.0121093	1.91688	Secretory
PTPRE	213.252	0.375873	0.144845	-3.43802	0.000585979	0.0427413	1.36915	Secretory
RNF175	47.2323	0.865981	0.240452	-4.23201	2.31609e-05	0.00449862	2.34692	Secretory
SCAP	117.804	-0.402542	0.10153	4.56208	5.06495e-06	0.00173609	2.76043	Secretory
SCRN3	119.298	-0.339899	0.125151	3.5107	0.000446927	0.0369396	1.43251	Secretory
SEC24B-AS1	34.2823	-0.717588	0.205147	4.16886	3.06129e-05	0.00540549	2.26716	Secretory
SH2B1	110.335	-0.471444	0.117483	4.60397	4.14515e-06	0.00166578	2.77838	Secretory
SLC30A1	136.242	2.11903	0.266098	-8.34685	7.01049e-17	4.08502e-13	12.3888	Secretory
SLC7A11	138.34	1.50286	0.311495	-5.3918	6.97569e-08	5.80676e-05	4.23607	Secretory
SLC9A9	82.3414	-0.769091	0.119028	6.83377	8.27118e-12	1.60654e-08	7.79411	Secretory
SLX4IP	306.375	-0.265605	0.103435	3.36401	0.000768185	0.0498715	1.30215	Secretory
SPAG1	208.098	0.378533	0.126738	-3.69351	0.000221179	0.022031	1.65697	Secretory
SPATA13	198.379	0.381135	0.149844	-3.38831	0.000703252	0.047374	1.32446	Secretory
ST6GALNAC1	515.139	-0.294553	0.108551	3.49698	0.000470562	0.0378202	1.42228	Secretory
STX18-AS1	231.714	-0.328306	0.105859	3.81717	0.000134992	0.0154235	1.81182	Secretory
STX1A	99.0223	0.711179	0.263984	-3.56625	0.000362129	0.0319716	1.49524	Secretory
SYNJ1	220.941	-0.269369	0.10039	3.45894	0.000542305	0.0408477	1.38883	Secretory
SYTL5	182.35	-0.416724	0.111596	4.35454	1.33347e-05	0.00310804	2.50751	Secretory
TRMT1L	160.622	-0.403098	0.151808	3.50458	0.000457322	0.0372702	1.42864	Secretory
TXNRD1	570.934	0.536375	0.13466	-4.59051	4.42166e-06	0.0016706	2.77713	Secretory
UPP1	234.993	0.656261	0.0860788	-7.9093	2.58835e-15	7.54115e-12	11.1226	Secretory
USP42	132.87	0.317294	0.102821	-3.76358	0.0001675	0.0180745	1.74293	Secretory
WASHC3	120.869	-0.611015	0.190054	3.94313	8.04243e-05	0.0106507	1.97262	Secretory
WDR36	202.025	0.340301	0.0927179	-4.25793	2.06326e-05	0.00421847	2.37485	Secretory
WIPF3	45.7104	1.17688	0.480033	-3.42536	0.000613981	0.0432937	1.36358	Secretory
XNDC1N	163.831	-0.361762	0.120455	3.73339	0.00018892	0.0194839	1.71033	Secretory
YOD1	173.786	0.54164	0.16657	-3.97006	7.18556e-05	0.00985183	2.00648	Secretory
ZCCHC2	378.902	0.268267	0.0842792	-3.83221	0.000126995	0.0149495	1.82537	Secretory
ZDHHC14	144.879	0.608265	0.159221	-4.44299	8.87193e-06	0.00227986	2.64209	Secretory
ZNF362	94.4844	-0.610577	0.131996	5.1486	2.62443e-07	0.000160974	3.79324	Secretory
ZNF41	90.1269	-0.358127	0.129761	3.5573	0.000374684	0.0325863	1.48696	Secretory
ZNF629	68.585	-0.627655	0.169878	4.32833	1.50244e-05	0.00336719	2.47273	Secretory
ZNF846	118.533	-0.38453	0.139341	3.5697	0.000357394	0.0317944	1.49765	Secretory
