## Supplementary material for "Single-cell transcriptomics reveals a differential response of human bronchial epithelial cell-types to cadmium chloride": Suppl Table 4

### Sheet: pseudobulk_Multiciliated
gene	baseMean	log2FoldChange	lfcSE	stat	pvalue	padj	pvals	cluster
ABTB2	61.9357	2.08558	0.439373	-5.3932	6.92153e-08	1.9512e-05	4.7097	Multiciliated
ACSL1	321.241	0.439665	0.113558	-4.455	8.38947e-06	0.00124315	2.90548	Multiciliated
AKIRIN2	53.7541	0.499089	0.15828	-3.85429	0.000116065	0.0110866	1.9552	Multiciliated
AKR1C1	127.616	1.30855	0.18457	-7.40651	1.29662e-13	1.36239e-10	9.8657	Multiciliated
AKR1C2	157.333	1.56724	0.458901	-4.10717	4.00533e-05	0.00472383	2.32571	Multiciliated
ALG9	49.1594	-0.495623	0.190675	3.46406	0.000532086	0.0349423	1.45665	Multiciliated
ATAD2	67.854	-0.554421	0.129895	4.80268	1.56554e-06	0.000309063	3.50995	Multiciliated
ATF3	182.188	1.3876	0.118631	-11.8642	1.81627e-32	1.04962e-28	27.979	Multiciliated
ATP10B	62.0931	-0.492888	0.16105	3.79925	0.000145135	0.0129036	1.88929	Multiciliated
BACH2	177.207	1.05347	0.330401	-3.95662	7.60163e-05	0.00798724	2.0976	Multiciliated
BAIAP2L1	525.629	0.283105	0.0883824	-3.8278	0.000129296	0.0119553	1.92244	Multiciliated
C9orf153	55.0447	1.35295	0.35963	-4.3632	1.28174e-05	0.00176362	2.7536	Multiciliated
CITED2	61.7468	-0.888731	0.279946	3.92223	8.77348e-05	0.00874171	2.0584	Multiciliated
CNKSR3	220.387	1.61893	0.147856	-11.2005	4.05224e-29	1.56119e-25	24.8065	Multiciliated
CPT1A	166.176	0.689372	0.175438	-4.51849	6.22831e-06	0.000986121	3.00607	Multiciliated
CSRP1	39.9194	1.03972	0.402636	-3.49077	0.000481637	0.0323649	1.48993	Multiciliated
DARS1-AS1	31.4767	-0.835176	0.274027	3.82041	0.000133228	0.0121248	1.91632	Multiciliated
DDIT4	145.136	-0.353818	0.0943086	4.33079	1.48574e-05	0.00197704	2.70398	Multiciliated
DECR1	109.914	-0.704729	0.130775	5.85312	4.82432e-09	1.99141e-06	5.70084	Multiciliated
DNTTIP2	173.63	0.684397	0.077824	-9.04721	1.46661e-19	2.42159e-16	15.6159	Multiciliated
DOC2B	80.4001	1.47527	0.262966	-5.98527	2.16026e-09	9.6032e-07	6.01758	Multiciliated
DTX4	128.205	0.873934	0.261788	-4.02381	5.72632e-05	0.00648871	2.18784	Multiciliated
EFNB2	21.6322	0.861234	0.332792	-3.42957	0.000604537	0.0383914	1.41577	Multiciliated
EGLN1	221.617	-0.256206	0.0748843	4.03639	5.42788e-05	0.00621143	2.20681	Multiciliated
ELAPOR1	94.5636	0.704342	0.242774	-3.68361	0.000229951	0.0182039	1.73983	Multiciliated
ELK3	123.359	0.927353	0.181111	-5.5617	2.67155e-08	8.82223e-06	5.05442	Multiciliated
ENSG00000260658	34.5086	0.545759	0.183322	-3.70443	0.000211866	0.0171241	1.76639	Multiciliated
ENSG00000265359	39.4158	0.743097	0.190915	-4.46225	8.11033e-06	0.00123341	2.90889	Multiciliated
ENSG00000270299	21.1175	1.51897	0.552267	-3.59887	0.000319606	0.023987	1.62002	Multiciliated
ENSG00000286076	26.0218	1.7925	0.436666	-4.68927	2.7418e-06	0.000480147	3.31863	Multiciliated
ENTREP1	125.243	2.47217	0.446064	-6.07197	1.26354e-09	6.08498e-07	6.21574	Multiciliated
ETS2	278.993	0.275688	0.0631688	-4.8086	1.51991e-06	0.000308196	3.51117	Multiciliated
FAM107B	309.853	0.288211	0.101362	-3.54754	0.000388852	0.0278572	1.55506	Multiciliated
FAM174A-DT	48.6234	-0.73668	0.193973	4.40915	1.03776e-05	0.00151829	2.81865	Multiciliated
FERMT1	46.8819	1.6132	0.397748	-4.66426	3.09735e-06	0.000526459	3.27864	Multiciliated
FGFR2	203.812	-0.344515	0.0843327	4.61758	3.88247e-06	0.000650342	3.18686	Multiciliated
FKBP4	59.6307	0.707849	0.274919	-3.44275	0.000575831	0.0371813	1.42968	Multiciliated
GALNT2	380.19	0.419282	0.126105	-4.004	6.22809e-05	0.00685564	2.16395	Multiciliated
GALNT7	246.732	0.486386	0.151216	-3.92798	8.56631e-05	0.00860952	2.06502	Multiciliated
GCAT	25.2133	1.66472	0.243719	-7.09289	1.31343e-12	1.01204e-09	8.9948	Multiciliated
GCLM	272.047	0.744173	0.118549	-6.65456	2.84157e-11	1.93193e-08	7.71401	Multiciliated
GNAL	115.583	0.97477	0.221493	-4.96657	6.81464e-07	0.000157914	3.80158	Multiciliated
GRHL1	211.133	0.82409	0.144844	-6.11364	9.73868e-10	4.8939e-07	6.31035	Multiciliated
HCCS-DT	140.241	-0.369442	0.0882172	4.72639	2.28544e-06	0.000406975	3.39043	Multiciliated
HINT3	87.8668	0.340588	0.110211	-3.72613	0.000194443	0.0159388	1.79754	Multiciliated
HIVEP2	525.623	0.299332	0.0861684	-4.0576	4.95788e-05	0.00575174	2.2402	Multiciliated
HMOX1	20.0332	2.2479	0.485834	-5.07736	3.82709e-07	9.61597e-05	4.01701	Multiciliated
HPCAL1	82.7821	0.933924	0.355491	-3.48051	0.000500453	0.0333902	1.47638	Multiciliated
HRH1	61.5154	1.27741	0.386619	-4.05673	4.97642e-05	0.00575174	2.2402	Multiciliated
IFNGR2	103.412	0.749116	0.149717	-5.43392	5.51284e-08	1.63378e-05	4.78681	Multiciliated
IGFBP7	273.581	0.758463	0.233478	-3.93824	8.20812e-05	0.00842109	2.07463	Multiciliated
INSIG1	282.803	0.450652	0.165589	-3.501	0.000463514	0.0315135	1.5015	Multiciliated
IRS2	207.818	0.52931	0.140426	-4.36039	1.29828e-05	0.00176536	2.75317	Multiciliated
ITGB8	499.313	0.42322	0.121028	-4.11982	3.79175e-05	0.0045838	2.33877	Multiciliated
KANTR	127.667	-0.467404	0.150245	3.84813	0.000119021	0.0112757	1.94785	Multiciliated
KCNC3	43.6327	-0.600689	0.192488	3.83856	0.000123759	0.0115355	1.93796	Multiciliated
KIAA2012	870.647	0.420338	0.120257	-4.11887	3.80727e-05	0.0045838	2.33877	Multiciliated
KIAA2012-AS1	64.2628	1.1915	0.391959	-3.76983	0.000163356	0.0138828	1.85752	Multiciliated
KLF7	191.925	0.292671	0.113854	-3.33811	0.000843517	0.0499968	1.30106	Multiciliated
KLHL24	365.957	0.301671	0.0738782	-4.59437	4.34055e-06	0.000716686	3.14467	Multiciliated
KRT15	36.6453	-0.861825	0.186787	5.12926	2.9088e-07	7.4711e-05	4.12662	Multiciliated
KYAT1	126.398	0.604726	0.113873	-5.74769	9.04697e-09	3.26765e-06	5.48576	Multiciliated
LAMA5	254.428	-0.469964	0.177106	3.5164	0.000437449	0.0304581	1.5163	Multiciliated
LINC02798	32.8003	3.84072	0.692344	-5.78397	7.29595e-09	2.72021e-06	5.5654	Multiciliated
LPAR3	168.409	1.01674	0.3307	-3.77622	0.000159227	0.0136322	1.86543	Multiciliated
LRP8	40.5365	1.04	0.38397	-3.54483	0.000392864	0.0278572	1.55506	Multiciliated
LTBP1	102.861	0.818936	0.277074	-3.73923	0.000184588	0.015239	1.81704	Multiciliated
LUCAT1	196.679	0.575425	0.206208	-3.62436	0.000289673	0.0218826	1.6599	Multiciliated
MAP3K8	336.256	0.730328	0.174626	-4.73421	2.19907e-06	0.000406975	3.39043	Multiciliated
MAPRE2	81.4276	1.14917	0.283997	-4.5696	4.88658e-06	0.000784432	3.10544	Multiciliated
ME1	171.913	1.10729	0.117647	-9.6891	3.35477e-22	9.69361e-19	18.0135	Multiciliated
MED12	75.4604	-0.583732	0.176783	4.007	6.14959e-05	0.00685564	2.16395	Multiciliated
MET	456.436	0.565281	0.157341	-4.23124	2.32404e-05	0.00298459	2.52512	Multiciliated
MID1IP1	75.343	-0.515258	0.131963	4.49273	7.03163e-06	0.00108362	2.96512	Multiciliated
MIR193BHG	29.5845	1.61628	0.366364	-4.9661	6.83136e-07	0.000157914	3.80158	Multiciliated
MSMO1	301.985	0.34142	0.134318	-3.34727	0.000816128	0.0492089	1.30796	Multiciliated
MT1A	24.1103	7.242	1.31309	-5.78567	7.22236e-09	2.72021e-06	5.5654	Multiciliated
MT1E	102.298	4.32925	0.304647	-14.2498	4.49272e-46	5.19268e-42	41.2846	Multiciliated
MT1G	48.4769	8.32989	1.32201	-6.69203	2.20092e-11	1.58989e-08	7.79863	Multiciliated
MT1M	22.8465	6.37922	1.03013	-6.23066	4.64473e-10	2.55637e-07	6.59238	Multiciliated
MT1X	104.081	2.31496	0.284016	-8.38256	5.17882e-17	6.65076e-14	13.1771	Multiciliated
MT2A	202.607	2.06998	0.280982	-7.75545	8.80278e-15	1.01743e-11	10.9925	Multiciliated
NCF2	49.7867	0.525423	0.202753	-3.41976	0.000626758	0.0393699	1.40484	Multiciliated
NEB	81.2784	-0.609745	0.123131	5.45774	4.82221e-08	1.50635e-05	4.82207	Multiciliated
NECTIN1	169.471	-0.314051	0.0823656	4.37589	1.20936e-05	0.00171999	2.76447	Multiciliated
NISCH	96.4487	-0.327867	0.128486	3.37097	0.00074903	0.0458057	1.33908	Multiciliated
NPL	100.127	1.88244	0.339283	-6.0053	1.90984e-09	8.82957e-07	6.05406	Multiciliated
NR4A3	29.531	1.91102	0.386312	-5.42178	5.90091e-08	1.70507e-05	4.76826	Multiciliated
OSBPL1A	300.745	0.451931	0.144355	-3.8168	0.000135195	0.0122077	1.91337	Multiciliated
PAIP2B	80.8538	0.986017	0.309732	-3.88034	0.000104311	0.0103045	1.98697	Multiciliated
PALM2AKAP2	365.513	0.393593	0.120002	-3.93447	8.33803e-05	0.00845359	2.07296	Multiciliated
PCGF3-AS1	293.348	0.474438	0.103003	-5.07306	3.9146e-07	9.6266e-05	4.01653	Multiciliated
PENK-AS1	33.5551	5.99169	0.830908	-7.29122	3.07167e-13	2.95853e-10	9.52892	Multiciliated
PFKFB4	144.554	-0.551675	0.141457	4.51265	6.40215e-06	0.000999947	3.00002	Multiciliated
PIAS3	133.809	-0.515183	0.158674	3.95909	7.52374e-05	0.00797792	2.09811	Multiciliated
PIR	318.877	0.528971	0.0587916	-9.24705	2.30765e-20	4.44531e-17	16.3521	Multiciliated
PLD5P1	65.3197	0.424503	0.139982	-3.74643	0.000179368	0.014966	1.82489	Multiciliated
POLR3G	62.024	1.61206	0.321295	-5.47805	4.30044e-08	1.38068e-05	4.85991	Multiciliated
PPARA	134.926	-0.353874	0.123847	3.5956	0.00032364	0.0241331	1.61739	Multiciliated
PPP1CB	384.472	0.262201	0.0997786	-3.3713	0.000748151	0.0458057	1.33908	Multiciliated
PPP4R4	325.185	0.375653	0.150671	-3.35576	0.000791473	0.0481466	1.31743	Multiciliated
PRKAR2B	40.5728	2.12474	0.565246	-4.36404	1.2768e-05	0.00176362	2.7536	Multiciliated
PRKD1	62.5032	0.554765	0.185925	-3.70152	0.000214311	0.0172014	1.76444	Multiciliated
PROSER1	108.748	0.399393	0.106596	-4.33043	1.48817e-05	0.00197704	2.70398	Multiciliated
RAB20	72.9995	0.796699	0.265862	-3.7668	0.000165351	0.0139498	1.85543	Multiciliated
RPS10P7	42.2439	1.29968	0.375539	-4.1116	3.9293e-05	0.00468195	2.32957	Multiciliated
RPS6KA3	374.211	0.277955	0.108525	-3.34104	0.000834641	0.0497257	1.30342	Multiciliated
RPSAP52	45.7087	2.14963	0.528016	-4.7261	2.28875e-06	0.000406975	3.39043	Multiciliated
SAA2-SAA4	356.755	0.44958	0.141659	-3.85433	0.000116047	0.0110866	1.9552	Multiciliated
SDCBP2	43.3424	0.707011	0.255048	-3.56106	0.000369366	0.0270199	1.56832	Multiciliated
SGMS2	346.252	0.518628	0.0602883	-8.83228	1.02568e-18	1.48185e-15	14.8292	Multiciliated
SHISA9	76.6644	2.92665	0.97647	-3.70901	0.000208075	0.0169361	1.77119	Multiciliated
SKIL	241.683	0.682995	0.143946	-5.19783	2.01629e-07	5.4196e-05	4.26603	Multiciliated
SLC30A1	129.145	3.06225	0.338942	-9.2558	2.1264e-20	4.44531e-17	16.3521	Multiciliated
SLC7A11	116.773	1.81744	0.316041	-6.25876	3.88039e-10	2.3605e-07	6.627	Multiciliated
SLC9B2	42.9771	0.727156	0.175115	-4.6761	2.92385e-06	0.000504387	3.29724	Multiciliated
SMS	90.4793	0.553884	0.132296	-4.72791	2.2684e-06	0.000406975	3.39043	Multiciliated
SPECC1	346.83	0.270916	0.0952324	-3.54494	0.000392699	0.0278572	1.55506	Multiciliated
SQSTM1	403.634	0.30598	0.0856187	-4.14154	3.44988e-05	0.00425688	2.37091	Multiciliated
ST3GAL1	68.6591	0.955743	0.174337	-5.9197	3.22537e-09	1.3807e-06	5.8599	Multiciliated
STK10	85.8817	0.507199	0.191919	-3.44428	0.000572584	0.0371794	1.4297	Multiciliated
STK33	1065.02	0.322083	0.0954982	-3.98925	6.62813e-05	0.00715962	2.14511	Multiciliated
SUSD5	85.5524	4.55954	0.759662	-6.23786	4.43601e-10	2.55637e-07	6.59238	Multiciliated
TALDO1	128.32	0.872901	0.162003	-5.78989	7.04328e-09	2.72021e-06	5.5654	Multiciliated
TBC1D2	148.967	0.492295	0.156105	-3.84337	0.000121356	0.0114035	1.94296	Multiciliated
TDP2	118.172	0.506699	0.133713	-4.38331	1.16888e-05	0.00168873	2.77244	Multiciliated
THBS3-AS1	350.764	-0.356258	0.0814099	4.88018	1.05988e-06	0.000226853	3.64426	Multiciliated
TMEM164	139.274	0.67837	0.276955	-3.34682	0.000817452	0.0492089	1.30796	Multiciliated
TMEM45B	451.627	0.327555	0.101647	-3.86621	0.00011054	0.0108273	1.96548	Multiciliated
TMEM50B	267.431	0.706218	0.177871	-4.59027	4.42672e-06	0.000720621	3.14229	Multiciliated
TMEM63B	131.582	-0.394966	0.124672	3.86014	0.00011332	0.0110063	1.95836	Multiciliated
TRIB1	40.3433	1.19762	0.337104	-4.20273	2.6371e-05	0.0033494	2.47503	Multiciliated
TXNRD1	647.597	0.513499	0.116721	-4.93043	8.205e-07	0.000182372	3.73904	Multiciliated
WIPF3	191.102	1.68923	0.298416	-6.13086	8.74033e-10	4.59185e-07	6.33801	Multiciliated
XPO5	174.73	0.527388	0.1992	-3.50668	0.00045374	0.0314032	1.50303	Multiciliated
ZBTB2	41.3886	2.43124	0.415655	-6.26027	3.84306e-10	2.3605e-07	6.627	Multiciliated
ZCCHC2	235.405	0.623034	0.191161	-3.97293	7.09931e-05	0.00759758	2.11932	Multiciliated
ZFYVE28	278.24	0.47199	0.0946781	-5.43512	5.4759e-08	1.63378e-05	4.78681	Multiciliated
ZNF704	171.338	-0.336405	0.133547	3.34233	0.000830768	0.0497257	1.30342	Multiciliated
ZNRF2	235.616	0.32548	0.0750282	-4.82357	1.41008e-06	0.00029103	3.53606	Multiciliated
